# The new kid on the block: A dominant-negative mutation of phototropin1 enhances carotenoid content in tomato fruits

**DOI:** 10.1101/2020.09.13.295121

**Authors:** Himabindu Vasuki Kilambi, Alekhya Dindu, Kapil Sharma, Narasimha Rao Nizampatnam, Neha Gupta, Nikhil Padmanabhan Thazath, Ajayakumar Jaya Dhanya, Kamal Tyagi, Sulabha Sharma, Sumit Kumar, Rameshwar Sharma, Yellamaraju Sreelakshmi

## Abstract

Phototropins, the UVA-blue light photoreceptors, endow plants to detect the direction of light and optimize photosynthesis by regulating chloroplasts positioning and stomatal gas exchange. Little is known about their functions in other developmental responses. A tomato *Non-phototropic seedling1* (*Nps1*) mutant, bearing an Arg495His substitution in the vicinity of LOV2 domain in phototropin1, dominant-negatively blocks phot1 and phot2 responses. The fruits of *Nps1* mutant were enriched in carotenoids, particularly lycopene, than its parent, Ailsa Craig. Contrarily, CRISPR/CAS9-edited loss of function *phototropin1* mutants displayed subdued carotenoids than the parent. The enrichment of carotenoids in *Nps1* fruits is genetically linked with the mutation and exerted in a dominant-negative fashion. *Nps1* also altered volatile profiles with high levels of lycopene-derived 6-methyl 5-hepten2-one. The transcript levels of several MEP and carotenogenesis pathways genes were upregulated in *Nps1*. *Nps1* fruits showed altered hormonal profiles with subdued ethylene emission and reduced respiration. Proteome profiles showed a causal link between higher carotenogenesis and increased levels of protein protection machinery, which may stabilize proteins contributing to MEP and carotenogenesis pathways. Given the enhancement of carotenoid content by *Nps1* in a dominant-negative fashion, it offers a potential tool for high lycopene-bearing hybrid tomatoes.

**One-sentence summary:** A dominant-negative phototropin1 mutation enhances carotenoid levels, alters metabolite homeostasis, and protein quality control machinery in tomato fruits.
