## Supplemental Table 3 for "The new kid on the block: A dominant-negative mutation of phototropin1 enhances carotenoid content in tomato fruits"

### Sheet: Nps1-AC MG
Supplemental Table 3. List of primary metabolites identified in the fruits of AC and Nps1* during ripening.
List of metabolites identified in Nps1*- AC fruits at MG stage
Metabolites	Groups	AC_MG1	AC_MG2	AC_MG3	AC_MG4	AC_MG5	Mean	SE	Nps1*_MG1	Nps1*_MG2	Nps1*_MG3	Nps1*_MG4	Nps1*_MG5	Mean	SE	Fold Change	PValue
Valine	Amino acids	0.000647125	0.0103342	0.00454675	0.00463516	0.00915484	0.0258636	0.0045	0.0816378	0.0940392	0.0672686	0.0803594	0.00950002	0.296561	0.0352	11.4663	0.014641
Leucine	Amino acids	0.00585075	0.0436009	0.0180581	0.0143181	0.031478	0.0266116	0.0014	0.394832	0.347211	0.304429	0.278481	0.0477199	0.45346	0.0213	17.04	0.0133446
Isoleucine	Amino acids	0.00790326	0.0840659	0.0324126	0.0297085	0.0603114	0.0428803	0.00214	1.16913	1.37732	1.02027	1.02338	0.117634	0.941545	0.0231	21.9575	0.0140175
Serine	Amino acids	0.0584797	0.302676	0.151095	0.121955	0.268563	0.220554	0.0102	0.858702	1.78551	1.0537	1.355	0.563637	1.64331	0.435	7.45083	0.0096046
L-Threonine	Amino acids	0.00377856	0.0204716	0.00736349	0.00513051	0.0222309	0.0179502	0.00102	0.761461	0.802667	0.981291	1.09629	0.0319735	0.934736	0.0302	52.074	0.0176709
Glycine	Amino acids	0.0187273	0.122545	0.0609217	0.0561862	0.13297	0.07827	0.00234	0.506255	1.05916	0.64437	0.65514	0.257956	0.624575	0.0132	7.97975	0.0128464
Methionine	Amino acids	0.000100715	0.00407061	0.000109973	9.19e-05	0.00010264	0.000895177	2.4e-05	0.0150676	0.0257551	0.00832941	0.0184165	0.00445502	0.0144047	0.00104	16.0915	0.0211479
Aspartic acid	Amino acids	0.0171343	0.181833	0.068316	0.052559	0.140832	0.121349	0.0203	0.56615	0.99429	0.421488	0.682658	0.431379	0.819193	0.024	6.75074	0.0058457
beta-Alanine	Amino acids	0.0236588	0.0594309	0.0358017	0.035709	0.0581853	0.0425571	0.00201	0.181331	0.284704	0.157548	0.186292	0.102119	0.182399	0.0112	4.28598	0.0078251
Pyroglutamic acid	Amino acids	0.000103031	0.000623474	0.000105243	0.00134584	0.000101592	0.000455836	2.033e-05	0.0593504	0.0812052	0.0357875	0.0678008	0.0569664	0.0602221	0.003021	132.113	0.0012921
L-5-Oxoproline	Amino acids	0.309757	1.07915	0.521884	0.46754	0.924381	0.660541	0.03241	8.70178	12.2765	7.072	8.43048	1.79388	7.65494	0.7521	11.5889	0.0144039
4-aminobutyric acid/GABA	Amino acids	0.925875	4.39524	1.51037	1.44794	2.93145	2.24218	0.1032	7.31601	10.2913	6.92349	6.71398	3.62816	6.97459	0.5412	3.11063	0.004956
Phenylalanine	Amino acids	0.00789747	0.0646114	0.0281591	0.0227023	0.039355	0.0325451	0.001024	0.688263	0.904107	0.368189	0.737071	0.148437	0.569213	0.04312	17.49	0.0168501
Asparagine	Amino acids	0.000101873	0.00716737	0.00212852	0.00151019	0.00509115	0.00319982	0.000103	0.252847	0.319464	0.254675	0.239531	0.0304101	0.219385	0.0102	68.5618	0.0117594
Lactic acid	Organic acids	0.0458833	0.0534229	0.0505298	0.0693665	0.0709105	0.0580226	0.002104	0.047993	0.0947391	0.0500621	0.0469997	0.0964215	0.0672431	0.002301	1.15891	0.486985
Oxalic acid	Organic acids	0.446932	0.380559	0.425826	0.429965	0.454327	0.427522	0.0342	0.470916	0.500601	0.519254	0.435784	0.484229	0.482157	0.03214	1.12779	0.0212054
Benzoic acid	Organic acids	0.00742052	0.00498779	0.00545847	0.00527532	0.00611021	0.00585046	0.0002431	0.00903575	0.00947026	0.00966055	0.00804819	0.00600308	0.00844357	0.0003214	1.44323	0.0117618
Phosphoric acid	Organic acids	1.94679	3.67316	4.3425	2.99344	3.14825	3.22083	0.6542	2.60069	4.72255	3.93466	3.15365	2.80152	3.44261	0.54236	1.06886	0.701399
Niacin	Organic acids	0.0202982	0.0238579	0.0209671	0.0162029	0.0171995	0.0197051	0.00241	0.0567308	0.0651983	0.0469589	0.0454569	0.0430154	0.0514721	0.004521	2.61212	8.64e-05
Maleic acid	Organic acids	0.152489	0.166306	0.227874	0.198257	0.18911	0.186807	0.0211	0.0753832	0.0790284	0.0632266	0.0603964	0.0992487	0.0754566	0.00345	0.403928	6.75e-05
Succinic acid	Organic acids	0.0944096	0.0925152	0.115748	0.0784644	0.0838955	0.0930065	0.00521	0.184017	0.372171	0.26113	0.239371	0.107332	0.232804	0.012	2.5031	0.0323506
Glyceric acid	Organic acids	0.0266027	0.0417243	0.0356054	0.0105437	0.0109144	0.0250781	0.0012	0.00841771	8.93e-05	8.99e-05	9.03e-05	0.0074949	0.0032364	0.00021	0.129053	0.0232907
Fumaric acid	Organic acids	0.380791	0.360628	0.469635	0.408694	0.366521	0.397254	0.0324	0.342051	0.353553	0.221956	0.255029	0.302879	0.295094	0.01202	0.742834	0.0128817
Methyl maleic acid	Organic acids	0.0104385	0.0102002	0.0140364	0.0153502	0.0137244	0.0127499	0.00102	0.0174073	0.0168103	0.0136963	0.0103564	0.0111933	0.0138927	0.001	1.08963	0.534189
Malic acid	Organic acids	11.7015	17.1917	17.1052	13.0481	13.1153	14.4324	1.2	2.28614	4.26601	2.54747	2.46611	12.4104	4.79522	0.89	0.332254	0.00265
Threonic acid	Organic acids	0.0166875	0.0116533	0.0177447	0.0127803	0.0105195	0.0138771	0.0012	0.0110373	9.23e-05	0.000101501	0.0236435	0.0219121	0.0113574	0.001	0.818426	0.654565
Glutaric acid, 2-oxo	Organic acids	0.00361417	0.00244649	0.00356763	0.00139871	0.00153541	0.00251248	0.00011	0.00592852	0.0105222	8.46e-05	0.00495712	0.00164008	0.0046265	0.00021	1.84141	0.31651
2-keto gluteric acid	Organic acids	0.000105346	9.79e-05	0.000114703	0.000103438	0.000513199	0.000186917	1.1e-05	8.53e-05	9.94e-05	0.000103615	0.0284118	0.00127096	0.00599422	0.00024	32.0689	0.359013
Aconitic Acid	Organic acids	0.173903	0.203681	0.261537	0.168391	0.159172	0.193337	0.012	0.166018	0.171736	0.153365	0.105977	0.131909	0.145801	0.01	0.754128	0.0644972
Citric acid	Organic acids	9.06761	9.61172	10.9288	5.96741	5.12606	8.34032	2.5	5.55782	11.0266	9.83237	6.76166	8.02946	8.94159	2.1	1.07209	0.947439
4-Hydroxybutyrate	Organic acids	0.10097	0.0875985	0.13139	0.103876	0.12095	0.108957	0.0104	0.0708864	0.0807954	0.0670699	0.0732065	0.086629	0.0757174	0.003142	0.694931	0.0044534
Dehydroascorbic acid	Organic acids	0.253852	0.1778	0.288925	0.138162	0.128797	0.197507	0.0112	0.175922	0.253381	0.152306	0.131313	0.133585	0.169302	0.012	0.857191	0.489202
Quinic acid	Organic acids	0.255729	0.211663	0.234195	0.197092	0.15101	0.209938	0.01	0.0614102	0.114836	0.0845259	0.0788332	0.145266	0.0969743	0.004	0.461919	0.0012275
Erythrono-1,4-lactone	Sugars	0.0222048	0.0149294	0.0268016	0.0171097	0.0148995	0.019189	0.00102	0.0165013	0.0124028	0.0127331	0.0140581	0.0160062	0.0143403	0.0011	0.747318	0.0849992
Lyxose	Sugars	0.00966288	0.00814329	0.0114798	0.00803826	0.00959473	0.00938379	0.00056	0.0146683	0.016084	0.0233061	0.013861	0.0149632	0.0165765	0.0011	1.76651	0.0043602
Ribofuranose	Sugars	0.0203364	0.0188619	0.0236053	0.0173408	0.0213857	0.020306	0.0012	0.0368242	0.0362905	0.0419875	0.0272402	0.0329663	0.0350618	0.0013	1.72667	0.0005373
Xylose	Sugars	0.117553	0.120013	0.149777	0.0913435	0.112484	0.118234	0.00936678	0.0730374	0.0973958	0.0891103	0.0753065	0.0763304	0.0822361	0.00471478	0.695536	0.0089179
Arabinose	Sugars	0.0240432	0.021128	0.0294007	0.0153019	0.0180468	0.0215841	0.0012	0.0138125	0.0203404	0.0179138	0.0144311	0.0146912	0.0162378	0.001	0.752303	0.0871432
Psicofuranose	Sugars	0.0946979	0.0283047	0.051354	0.0307474	0.0104577	0.0431123	0.0021	0.101299	0.665201	0.422566	0.303332	0.169475	0.332375	0.021	7.7095	0.0435381
Fructopyranose	Sugars	0.232838	0.040365	0.0670258	0.0429588	0.00714499	0.0780665	0.0014	0.173161	1.10391	0.525847	0.448855	0.268769	0.504109	0.013	6.45743	0.057065
Fructose	Sugars	157.235	139.614	160.212	143.742	153.889	150.938	3.96483	114.684	133.412	130.771	111.51	131.089	124.293	4.62097	0.82347	0.0023611
Mannose	Sugars	67.1446	59.5815	72.5133	61.3299	65.0134	65.1165	2.27827	56.9592	62.0178	63.2051	53.6344	62.1538	59.5941	1.84291	0.915191	0.0962236
Galactose Z	Sugars	0.326588	0.275561	0.411377	0.218435	0.257265	0.297845	0.015	0.171448	8.22e-05	0.000100444	7.46e-05	0.23799	0.0819392	0.0042	0.275106	0.0076815
Glucose Z	Sugars	0.251639	0.192206	0.292004	0.157079	0.210179	0.220622	0.0102	0.0997925	0.125722	0.127816	0.0996463	0.148471	0.12029	0.01	0.54523	0.004087
Glucopyranose	Sugars	0.583069	0.114661	0.403278	0.212248	0.0835886	0.279369	0.012	0.639361	5.57115	3.61092	2.3258	1.16546	2.66254	0.27	9.53054	0.0547721
Glucose-6-phosphate	Sugars	0.0165196	0.00426023	0.0161767	0.00709698	0.00287915	0.00938654	0.00056	8.03e-05	8.32e-05	8.46e-05	7.37e-05	0.000100205	8.44e-05	3.4e-06	0.0089916	0.0334511
Sucrose	Sugars	2.3286	1.16315	1.98977	0.777933	0.746388	1.40117	0.103	1.8769	2.24248	2.62342	1.89912	1.15404	1.95919	0.112	1.39825	0.204316
meso-Erythritol	Sugar Alcohol	0.0171621	0.0167173	0.0212509	0.0180878	0.0172047	0.0180846	0.00103	0.0114166	9.23e-05	8.99e-05	0.0120262	0.0209704	0.00891908	0.000421	0.493187	0.0819487
myo-inositol	Sugar Alcohol	1.86997	3.75228	3.0589	2.88622	3.73224	3.05992	0.21	4.36625	6.17971	6.00527	4.94814	3.61628	5.02313	0.23	1.64159	0.0109259
Palmitic acid	Fatty Acids	0.422776	0.295622	0.414176	0.367203	0.37243	0.374441	0.013	0.145811	0.194678	0.235347	0.188178	0.335825	0.219968	0.011	0.587456	0.004393
Octadecadienoic acid/Linoleic acid	Fatty Acids	0.00634507	0.00796603	0.0126103	0.0130688	0.0101153	0.0100211	0.001	8.83e-05	0.00296199	0.00406744	0.00322554	0.009681	0.00400485	0.00013	0.399643	0.0183316
linolenic acid	Fatty Acids	0.00693083	0.00547832	0.00704066	0.00660852	0.0062914	0.00646995	0.00025	8.33e-05	0.00299648	0.00468384	0.00305054	0.00816362	0.00379555	0.00013	0.586643	0.11268
Stearic acid	Fatty Acids	0.435814	0.263929	0.377267	0.349224	0.369537	0.359154	0.014	0.0698088	0.0903976	0.150967	0.0974063	0.268296	0.135375	0.0102	0.376928	0.0011448
1,3-Propanediol	Alcohols	0.0516878	0.0510939	0.0562816	0.0557	0.0594243	0.0548375	0.0015	0.0760905	0.0771761	0.0591665	0.0633051	0.0669511	0.0685379	0.0024	1.24984	0.0074644
1-Hexanol	Alcohols	0.56008	0.406446	0.669004	0.480074	0.477609	0.518643	0.021	0.0235866	0.0243888	0.0204725	0.0188918	0.0213906	0.0217461	0.00103	0.0419288	0.0003732
3-Pyridinol	Alcohols	0.0132551	0.0296794	0.0167739	0.0161259	0.0245948	0.0200858	0.0013	0.0441704	0.0627861	0.0670487	0.048454	0.0275624	0.0500043	0.0017	2.48953	0.0045726
Pyridine, 2-hydroxy	Alcohols	0.280531	0.230007	0.277589	0.233092	0.274973	0.259239	0.013	0.325795	0.381164	0.346712	0.342024	0.303988	0.339937	0.012	1.31129	0.0014803
Hydroxylamine	Amines	0.0334363	0.0531766	0.0537143	0.0571643	0.0733686	0.054172	0.0017	0.0414414	0.0397597	0.0377234	0.0445515	0.0512363	0.0429425	0.0015	0.792705	0.136306
O-Ethylhydroxylamine	Amines	0.805868	0.598756	0.571325	0.557689	0.761451	0.659018	0.027	0.43441	0.457704	0.630796	0.392797	0.41811	0.466764	0.021	0.708271	0.0207132
Hydrazine	Amines	9.49e-05	0.00590599	0.00132796	9.08e-05	0.00298703	0.00208134	0.000102	0.105491	0.104294	0.0864322	0.0753903	0.0169428	0.07771	0.0024	37.3365	0.0094098
Ethanolamine	Amines	0.034403	0.0556437	0.0414742	0.0346424	0.0643101	0.0460947	0.00103	0.0555298	0.0547208	0.0473459	0.049469	0.0416228	0.0497377	0.00104	1.07903	0.589911
Uracil	Nitrogen base	0.0186161	0.0167946	0.0165137	0.0158225	0.0189884	0.0173471	0.00103	0.0223606	0.023345	0.0190832	0.0193459	0.0169571	0.0202183	0.00102	1.16552	0.0608145
UN1		0.0052233	0.0049239	0.00590309	0.00487651	0.0051697	0.0052193	0.00024	0.00778162	0.00893974	0.00425775	0.00652845	0.00588754	0.00667902	0.00023	1.27968	0.143572
UN2		0.0180003	0.0149665	0.0228177	0.0110058	0.0122634	0.0158107	0.0012	7.93e-05	8.12e-05	9.83e-05	0.0121579	0.0148037	0.00544408	0.00024	0.344329	0.0298488
UN3		0.0590666	0.0341189	0.0532271	0.0281868	0.038247	0.0425693	0.0021	0.0254468	0.03823	0.0429063	0.0284735	0.0339592	0.0338032	0.0013	0.794074	0.223677
UN4		0.0314139	0.0131074	0.0303456	0.0105116	0.0149383	0.0200633	0.00102	0.00235475	0.00441154	0.00598326	0.00306251	0.0160225	0.00636692	0.00024	0.317341	0.0281817
UN5		0.042393	0.0171584	0.0493248	0.0149318	0.0184437	0.0284504	0.00103	0.00335805	0.0062993	0.00762948	0.00433725	0.0224305	0.00881092	0.00025	0.309694	0.0398371
UN6		0.0124227	0.00966023	0.0116052	0.00700273	0.0074173	0.00962162	0.00034	0.00605092	0.00796796	0.00698664	0.00596845	0.00857671	0.00711013	0.00027	0.738974	0.0698082

### Sheet: Nps1-AC BR
List of metabolites identified in Nps1*- AC fruits at BR stage
Metabolites	Groups	AC_BR1	AC_BR2	AC_BR3	AC_BR4	AC_BR5	Mean	SE	Nps1*_BR1	Nps1*_BR2	Nps1*_BR3	Nps1*_BR4	Nps1*_BR5	Mean	SE	Fold Change	PValue
Valine	Amino Acids	0.0380657	0.0359127	0.0390271	0.0430956	0.0430378	0.0528278	0.0062	0.0353296	0.0498242	0.0370525	0.0345841	0.0407727	0.0615126	0.01025	1.1644	0.922255
Leucine	Amino Acids	0.0349825	0.00524954	0.00821034	0.0231758	0.0188295	0.0180896	0.00054	0.0343422	0.353109	0.0764066	0.0725803	0.0627065	0.119829	0.012	6.62421	0.1587
Serine	Amino Acids	0.420018	0.0414039	0.0746972	0.261028	0.232052	0.26684	0.0214	0.247744	1.52349	0.814971	0.698699	0.651845	1.03735	0.1023	3.88754	0.0286855
Threonine	Amino Acids	0.0926117	0.00909754	0.0155431	0.0651052	0.0541032	0.0472921	0.0021	0.106166	0.641453	0.207548	0.275397	0.26472	0.299057	0.014	6.32361	0.0489871
Proline, 3-hydroxy	Amino Acids	0.0190349	0.00148246	0.0016114	0.0211604	0.0108527	0.0108284	0.002314	0.0164773	0.844326	0.0325279	0.0678664	0.0427395	0.200787	0.03241	18.5427	0.303751
Glycine	Amino Acids	0.171082	0.021157	0.0305441	0.103079	0.0788981	0.080952	0.00204	0.135213	0.820155	0.319302	0.241628	0.21802	0.346864	0.0103	4.2848	0.0941005
Aspartic acid	Amino Acids	0.266053	0.0193569	0.0371792	0.135994	0.105852	0.112887	0.0102	0.217778	0.871655	0.524542	0.460508	0.42222	0.499341	0.021	4.42336	0.0099258
beta-Alanine	Amino Acids	0.0911396	8.99e-05	0.0283533	0.0600762	0.0514972	0.0462312	0.002014	0.0691057	0.240309	0.186537	0.17637	0.185218	0.171508	0.0112	3.70979	0.004368
L-5-Oxoproline	Amino Acids	2.37794	0.385279	0.61108	1.15019	0.937086	1.09231	0.0874	1.5164	13.1599	2.4285	2.41938	2.2801	4.36085	0.42531	3.9923	0.21391
GABA	Amino Acids	5.81549	0.641092	1.1329	4.10558	3.25324	2.98966	0.1342	2.06937	8.22546	6.94096	6.86051	8.05181	6.42962	0.621	2.15062	0.0481316
Phenylalanine	Amino Acids	0.0290626	0.0030748	0.00446994	0.0266755	0.020756	0.0168078	0.005436	0.0984051	0.760379	0.225977	0.333998	0.320376	0.347827	0.0213	20.6944	0.0409831
Asparagine	Amino Acids	0.00680455	9.29e-05	9.05e-05	0.0028365	0.00269217	0.00250333	0.000104	0.0274782	0.252675	0.0285493	0.0248769	0.00626267	0.0679685	0.003012	27.1512	0.230768
Boric acid	Organic Acids	0.0100227	0.00792576	0.00806336	0.0111193	0.00982616	0.00939145	0.000421	0.00580942	0.0111011	0.00739989	0.00708978	0.0183547	0.00995099	0.000542	1.05958	0.822745
Lactic Acid	Organic Acids	0.0698778	0.061541	0.0869759	0.0591615	0.0456304	0.0646373	0.001423	0.0493292	0.0651899	0.0472511	0.0417707	0.046667	0.0500416	0.001024	0.77419	0.101472
Glycolic acid	Organic Acids	0.0327607	0.0297031	0.0319095	0.0361887	0.029296	0.0319716	0.001002	0.0275741	0.0399124	0.03377	0.0337442	0.0368113	0.0343624	0.001203	1.07478	0.346612
4-hydroxybutyrate	Organic Acids	0.116444	0.123505	0.12657	0.135534	0.0650006	0.113411	0.01033	0.0885731	0.103238	0.0981102	0.0905122	0.10514	0.0971146	0.0042651	0.85631	0.267753
Benzoic acid	Organic Acids	0.0071566	0.00679693	0.00690674	0.00705797	0.00761869	0.00710738	0.000421	0.00562614	0.0108883	0.00660274	0.00663157	0.00675885	0.00730152	0.000211	1.02731	0.844439
Oxalic acid	Organic Acids	0.0316822	0.00707065	0.0128123	0.0206957	0.0179195	0.0180361	0.001011	0.118218	0.116834	0.127782	0.132658	0.137871	0.126673	0.0102	7.02329	1e-07
Phosphoric acid	Organic Acids	3.72077	0.831553	1.96549	1.93528	2.50969	2.19256	0.43251	1.74456	4.0423	3.33623	3.23161	4.19632	3.3102	0.2142	1.50975	0.118767
Niacin	Organic Acids	0.0163788	0.0132382	0.0171747	0.0179607	0.0203072	0.0170119	0.00101	0.0471605	0.0704138	0.0467142	0.0515544	0.0665452	0.0564776	0.00243	3.31988	0.0010226
Maleic acid	Organic Acids	0.188807	0.143007	0.165474	0.164829	0.16718	0.16586	0.0122	0.101239	0.0849463	0.106009	0.116465	0.117187	0.105169	0.01	0.634086	0.0001901
Succinic acid	Organic Acids	0.252612	0.112029	0.181199	0.18574	0.254292	0.197175	0.01	0.0658142	0.296815	0.136782	0.113906	0.12106	0.146875	0.01	0.744899	0.319313
Fumaric acid	Organic Acids	0.372267	0.343	0.356719	0.373643	0.368825	0.362891	0.0241	0.272792	0.289571	0.294558	0.302805	0.315359	0.295017	0.0114	0.812964	7.43e-05
Methylmaleic acid	Organic Acids	0.180385	0.16868	0.16397	0.179785	0.178962	0.174356	0.0122	0.138034	0.150608	0.143491	0.135494	0.167451	0.147016	0.01	0.84319	0.0033735
Malic acid	Organic Acids	17.1622	7.96132	15.5542	15.3457	17.9086	14.7864	2.4	8.4826	3.71788	11.8882	12.2638	14.29	10.1285	1.05	0.684986	0.106993
Threonic acid	Organic Acids	8.62e-05	0.00717354	0.00970884	0.01102	0.0117	0.00793774	0.00032	0.0156175	0.0431811	0.024933	0.0236231	0.0223831	0.0259475	0.00102	3.26888	0.007401
alpha-ketoglutaric acid	Organic Acids	8.42e-05	0.00667306	0.00904639	0.00988883	0.00888026	0.00691455	0.00035	0.00498417	0.0328026	0.00649557	0.00548836	0.00712025	0.0113782	0.0011	1.64554	0.452996
Aconitic Acid	Organic Acids	0.147312	0.135763	0.19807	0.174767	0.198054	0.170793	0.012	0.127271	0.11339	0.143623	0.184142	0.158138	0.145313	0.01	0.850813	0.189061
Citric acid	Organic Acids	7.81044	5.21396	12.7293	9.61805	13.2515	9.89465	1.9	3.91865	8.0653	6.59306	9.25783	8.12314	7.7316	1.2	0.781391	0.189652
Dehydroascorbic Acid	Organic Acids	0.163972	0.0892472	0.174591	0.147312	0.239224	0.162869	0.0112	0.114336	0.157141	0.180316	0.193389	0.222573	0.173551	0.012	1.06559	0.732756
Quinic acid	Organic Acids	0.0507404	0.0688854	0.119913	0.0541472	0.120505	0.0828383	0.005	0.144013	0.0860651	0.218395	0.227636	0.261051	0.187432	0.012	2.26263	0.0181865
Lyxose	Sugars	0.0108272	0.00737733	0.0116802	0.0117148	0.0117762	0.0106751	0.001	0.0124518	0.0201514	0.0174801	0.0288994	0.0238986	0.0205762	0.0012	1.92749	0.0212024
Ribofuranose	Sugars	0.0256122	0.0152322	0.0242242	0.0253311	0.0438125	0.0268424	0.00103	0.0307514	0.0398077	0.0385355	0.0555815	0.0473149	0.0423982	0.0012	1.57952	0.0382805
Erythrono-1,4-lactone	Sugars	0.00926381	0.00802066	0.0116025	0.0100569	0.0102056	0.00982989	0.000534	0.0120305	0.0146418	0.0217332	0.0218806	0.0247172	0.0190007	0.00114	1.93295	0.0170865
Xylose	Sugars	0.144622	0.0693798	0.129987	0.127083	0.149404	0.124095	0.0143166	0.0603109	0.0940683	0.0729251	0.0631055	0.0730924	0.0727004	0.00592601	0.585844	0.010588
Arabinose	Sugars	0.0325709	0.0118507	0.0221623	0.0255894	0.0327841	0.0249915	0.0013	0.011448	0.023865	0.0174341	0.014422	0.0158079	0.0165954	0.0011	0.664044	0.0918753
Psicofuranose	Sugars	0.0772626	0.0408136	0.0447527	0.0625056	0.132737	0.0716143	0.0021	0.0430467	0.305839	0.167418	0.163213	0.105137	0.156931	0.0102	2.19133	0.104725
Fructopyranose	Sugars	0.197554	0.0878287	0.124135	0.153704	0.280551	0.168755	0.0102	0.0765829	0.460625	0.291162	0.337211	0.187417	0.2706	0.011	1.60351	0.202468
Fructose	Sugars	152.669	122.526	159.039	166.011	169.18	153.885	8.34389	118.289	137.74	138.639	127.956	137.989	132.122	3.98226	0.858579	0.046401
Mannose	Sugars	67.4774	55.6883	70.267	72.7659	76.7548	68.5907	3.56797	57.8945	64.4052	65.1662	61.9339	66.5288	63.1857	1.51904	0.9212	0.200878
Galactose Z	Sugars	9.23e-05	9.79e-05	9.37e-05	0.000100377	0.000106344	9.81e-05	5.7e-06	8.25e-05	0.186506	0.28984	0.360507	0.414877	0.250363	0.0104	2552.12	0.0269281
Glucose Z	Sugars	0.222921	0.198141	0.314215	0.240373	0.269045	0.248939	0.0104	0.140655	0.105744	0.193835	0.236733	9.58e-05	0.135413	0.012	0.54396	0.0363347
Glucopyranose	Sugars	0.611996	0.30397	0.274178	0.34387	0.981361	0.503075	0.014	0.313998	2.63853	1.11991	1.1291	0.896933	1.21969	0.15	2.42448	0.116351
Glucose-6-phosphate	Sugars	9.13e-05	0.00290798	0.00827637	0.00303387	0.00723585	0.00430907	0.00013	8.35e-05	0.000100154	8.88e-05	0.00183007	8.89e-05	0.000438272	1.2e-05	0.101709	0.0611459
Sucrose	Sugars	1.12639	0.721282	1.43287	1.4173	1.68585	1.27674	0.098	0.979167	2.31643	2.47378	4.24608	4.54122	2.91133	0.12	2.28029	0.0671181
myo-inositol	Sugar Alcohol	3.86094	0.934307	1.98	2.72515	3.24568	2.54921	0.103	2.27894	5.54031	4.93015	5.25016	5.3831	4.67653	0.43	1.8345	0.0277154
Myristic acid	Fatty Acids	0.0191607	0.0162012	0.0202441	0.020257	0.013265	0.0178256	0.00103	0.0118895	0.0165572	0.0155592	0.0214334	0.0194459	0.016977	0.0012	0.952397	0.701188
Hexadecanoic acid/Palmitic acid	Fatty Acids	0.377938	0.369264	0.440828	0.414531	0.311015	0.382715	0.012	0.274055	0.208796	0.355951	0.365973	0.352018	0.311359	0.0102	0.813551	0.0942593
Octadecadienoic acid/Linoleic acid	Fatty Acids	0.00801186	0.00735435	0.00748505	0.00680421	0.0063739	0.00720587	0.00021	0.00455427	0.00261538	0.00741826	0.00605351	0.00554785	0.00523785	0.00014	0.726886	0.0493601
Stearic acid	Fatty Acids	0.353849	0.386903	0.455625	0.425869	0.298225	0.384094	0.013	0.234463	0.106026	0.293472	0.277979	0.258957	0.23418	0.0103	0.609693	0.0086162
1-Hexanol	Alcohols	0.513658	0.575371	0.625548	0.631851	0.578205	0.584927	0.014	0.020356	0.0230399	0.0200562	0.0184721	0.020581	0.0205011	0.00102	0.035049	1.18e-05
Propylene glycol	Alcohols	0.0126808	0.0100066	0.0105481	0.0133919	0.0156829	0.012462	0.00101	0.0123203	0.0114016	0.0151805	0.0118028	0.0140348	0.012948	0.00101	1.03899	0.707553
Pyridine, 2-hydroxy	Alcohols	0.260017	0.216255	0.256643	0.283407	0.306203	0.264505	0.014	0.223465	0.36927	0.285821	0.304943	0.313418	0.299383	0.013	1.13186	0.246546
1,3-Propanediol	Alcohols	0.062219	0.0616599	0.0603096	0.0658428	0.0672842	0.0634631	0.0021	0.0650638	0.0672589	0.0680565	0.0571663	0.0686807	0.0652452	0.0019	1.02808	0.494636
3-Pyridinol	Alcohols	0.0299544	0.0308869	0.0316283	0.0329913	0.0306281	0.0312178	0.0012	0.0287775	0.0403597	0.0365677	0.0329329	0.0331313	0.0343538	0.0012	1.10046	0.185266
Hydroxylamine	Amines	0.0741723	0.0618037	0.0621883	0.0751192	0.0413005	0.0629168	0.0023	0.0607101	0.0404496	0.056728	0.0420547	0.053939	0.0507763	0.0017	0.807038	0.135759
O-Ethylhydroxylamine	Amines	0.587251	0.651555	0.939858	0.876202	0.552373	0.721448	0.028	0.378987	0.427082	0.344438	0.377079	0.293871	0.364291	0.012	0.504945	0.0085389
Ethanolamine	Amines	0.0341536	0.0145059	0.0145952	0.0295875	0.0512834	0.0288251	0.0011	0.0508723	0.0965721	0.0444024	0.0470691	0.0574911	0.0592814	0.0013	2.05659	0.0323554
Uracil	Nitrogen base	0.0197978	0.0165937	0.0155037	0.0196773	0.0157724	0.017469	0.0011	0.0151818	0.0226609	0.015304	0.0152499	0.0149873	0.0166768	0.001	0.954651	0.666255
UN1		0.00676904	0.00531547	0.00596738	0.00769181	0.00679256	0.00650725	0.00022	0.00644084	0.00933934	0.00700488	0.00750927	0.00809464	0.00767779	0.00024	1.17988	0.105137
UN2		0.0295009	0.0110655	0.0299072	0.0232029	0.0216258	0.0230605	0.0012	0.0135966	0.000111535	0.0171126	0.0230339	0.0295303	0.016677	0.001	0.723185	0.319689
UN3		0.041855	0.0171382	0.0351312	0.0262875	0.0418054	0.0324435	0.0012	0.0369984	0.0348319	0.0430786	0.0590434	0.0722488	0.0492402	0.0021	1.51772	0.0863385
UN4		0.0230474	0.00906058	0.0222102	0.0107313	0.0203911	0.0170881	0.00103	0.016532	0.00274285	0.0185814	0.0201151	0.0231977	0.0162338	0.00103	0.950005	0.858187
UN5		0.0270356	0.0133751	0.0335198	0.0204758	0.0355233	0.0259859	0.0012	0.0201746	0.00274285	0.0242726	0.0300131	0.0316727	0.0217752	0.0013	0.837962	0.542184

### Sheet: Nps1-AC RR
List of metabolites identified in Nps1*- AC fruits at RR stage
Metabolites	Groups	AC_RR1	AC_RR2	AC_RR3	AC_RR4	AC_RR5	Mean	SE	Nps1*_RR1	Nps1*_RR2	Nps1*_RR3	Nps1*_RR4	Nps1*_RR5	Mean	SE	Fold Change	p-Value
Valine	Amino acids	0.0508449	0.0475762	0.048082	0.0431503	0.0459571	0.0521221	0.0049	0.0636087	0.033303	0.0727898	0.065838	0.0523846	0.147585	0.0342	2.83152	0.205738
Alanine	Amino acids	0.0827048	0.05382	0.0730389	0.115466	0.0918106	0.0833681	0.00513	1.17975	16.1189	2.14211	1.36861	1.37994	4.43786	0.6243	53.2322	0.210783
Leucine	Amino acids	0.0338029	0.0213299	0.0305957	0.047258	0.0414488	0.0388708	0.0021	0.237572	0.365177	0.235253	0.232993	0.196342	0.373467	0.013	9.60792	0.0014286
Isoleucine	Amino acids	0.0621961	0.0343517	0.0527367	0.0678367	0.0702888	0.057482	0.00321	0.475967	0.435704	0.612593	0.499258	0.369544	0.478613	0.0243	8.32631	0.0003725
Serine	Amino acids	0.0544091	0.0336322	0.0656674	0.10464	0.0777901	0.0742278	0.00421	1.54195	1.26388	2.3677	1.88693	1.15367	2.11428	0.324	28.4837	0.0020184
Threonine	Amino acids	0.0383057	0.0256199	0.0419587	0.0641554	0.0504332	0.0510946	0.00203	0.479987	0.343557	0.664748	0.642021	0.458472	0.667757	0.024	13.069	0.0013077
Proline	Amino acids	9.33e-05	9.21e-05	0.000107285	9.21e-05	9.52e-05	9.60035e-05	2.4e-06	0.101097	0.791711	0.0437065	0.0904521	0.066343	0.218662	0.0104	2277.65	0.202669
Glycine	Amino acids	0.122019	0.0771936	0.126612	0.155842	0.143005	0.124934	0.011	1.4338	1.82943	1.75955	1.96719	1.41644	1.68128	0.045	13.4574	0.000123
Methionine	Amino acids	8.91e-05	9.86e-05	0.00181576	0.00309582	0.00221066	0.001462	0.000103	0.0283597	0.0373559	0.042243	0.0336332	0.0270819	0.0337348	0.00201	23.0744	0.0002237
Aspartic acid	Amino acids	0.164792	0.116778	0.172123	0.291715	0.209056	0.190893	0.0113	0.967413	1.08747	1.40707	1.43316	1.1598	1.21098	0.352	6.34378	0.0001545
beta-Alanine	Amino acids	0.02414	0.0242037	0.0264162	0.0300924	0.0281818	0.0266068	0.001011	0.251341	0.270823	0.350947	0.396064	0.339822	0.321799	0.02011	12.0946	0.0003741
Oxoproline	Amino acids	1.06325	0.723939	0.846229	1.41189	1.04633	1.01833	0.05432	9.32579	11.7737	13.1861	13.5789	11.4157	11.856	1.254	11.6427	0.0001047
Glutamic acid	Amino acids	0.0699998	0.0422144	0.0446212	0.0891271	0.0515375	0.0595	0.00241	0.45811	0.635303	0.702077	0.859929	0.704876	0.672059	0.02034	11.2951	0.0006129
4-Aminobutanoic acid/GABA	Amino acids	0.284757	0.197624	0.44552	0.946158	0.461055	0.467023	0.02134	12.624	15.5449	18.1558	21.2354	18.9367	17.2994	2.542	37.0418	0.0003187
Phenylalanine	Amino acids	0.0435896	0.0234234	0.0363672	0.0658359	0.049448	0.0437328	0.00214	0.29659	0.394451	0.401561	0.403048	0.319188	0.362967	0.0132	8.29966	5.94e-05
Cysteine	Amino acids	0.00215804	0.000862558	0.00111553	0.0017616	0.00282439	0.00174442	0.0001011	0.000987676	0.0110937	7.42e-05	0.00296603	0.00470224	0.00396477	0.000211	2.27283	0.322552
Asparagine	Amino acids	0.00871184	0.00295936	0.00578991	0.0134903	0.0100421	0.0081987	0.0003112	0.0117327	0.102908	0.0450014	0.02454	0.0393214	0.0447007	0.00112	5.45216	0.0799509
Lactic Acid	Organic acids	0.0481919	0.0661569	0.0483934	0.0481008	0.0530134	0.0527713	0.001243	0.0701309	9.78e-05	0.0587055	0.0736697	0.0511978	0.0507603	0.001022	0.961893	0.889841
Glycolic acid	Organic acids	0.0271946	0.0281491	0.0288284	0.0286341	0.0278661	0.0281345	0.0011	0.0583473	0.030789	0.0577185	0.0679318	0.0505194	0.0530612	0.002143	1.88599	0.0159335
Oxalic acid	Organic acids	8.81e-05	9.97e-05	9.23e-05	8.71e-05	0.00139615	0.000352659	1.342e-05	9.59e-05	9.01e-05	0.0678614	0.0570765	9.82e-05	0.0250444	0.0012003	71.016	0.183526
4-Hydroxybutanoic acid	Organic acids	0.0594624	0.0583408	0.0698192	0.0645067	0.0702257	0.064471	0.00421	0.121568	0.0890484	0.130564	0.137722	0.14539	0.124859	0.02014	1.93666	0.002636
Benzoic acid	Organic acids	0.00706657	0.00793532	0.00785831	0.0074718	0.00831791	0.00772998	0.00031211	0.00747364	0.00457729	0.00594936	0.00625402	0.00625431	0.00610173	0.0003425	0.789358	0.0126631
Phosphoric acid	Organic acids	1.72279	1.16672	1.58898	2.92334	2.43238	1.96684	0.101	2.72736	2.00231	2.8247	3.81525	2.65915	2.80575	0.1452	1.42653	0.0857564
Niacin	Organic acids	0.0204342	0.0184475	0.0173397	0.0168543	0.0188082	0.0183768	0.0011	0.0595904	0.0368547	0.0460351	0.0452036	0.032927	0.0441222	0.00312	2.40097	0.0046241
Fumaric acid	Organic acids	0.017495	0.0141108	0.0146588	0.0147524	0.0150265	0.0152087	0.001	0.0256982	0.0193139	0.023715	0.022055	0.0168814	0.0215327	0.0011	1.41581	0.0053727
Methylmaleic acid	Organic acids	0.179573	0.192362	0.186928	0.187233	0.202797	0.189779	0.012	0.146729	0.103471	0.114982	0.124168	0.119711	0.121812	0.01	0.641864	3.06e-05
Malic acid	Organic acids	2.3213	1.60874	1.74368	2.2767	2.13703	2.01749	0.35	3.90983	3.76913	4.7919	4.78545	3.09952	4.07117	0.56	2.01794	0.0004048
Adipic acid	Organic acids	0.00515076	0.0065082	0.00397068	0.00667307	0.00587543	0.00563563	0.00024	0.0129944	0.0414694	7.79e-05	7.81e-05	0.00851847	0.0126276	0.0012	2.24068	0.41172
Threonic acid	Organic acids	0.0199477	0.0222867	0.0187298	0.0185359	0.0178591	0.0194718	0.0011	0.0311916	8.68e-05	0.0383308	0.0386901	0.0303241	0.0277247	0.0013	1.42383	0.312319
Aconitic Acid	Organic acids	0.24675	0.185512	0.219135	0.269472	0.20108	0.22439	0.012	0.0856919	0.0473745	0.081559	0.0827131	0.0771941	0.0749065	0.0032	0.333823	1.96e-05
Citric acid	Organic acids	10.9366	8.56678	10.3403	15.6302	12.459	11.7166	2.2	2.34738	5.14487	2.01739	5.11522	3.62481	4.84993	0.75	0.413938	0.0003876
Dehydroascorbic Acid	Organic acids	0.177973	0.137479	0.130765	0.158928	0.143619	0.149753	0.0023	0.24251	0.21262	0.322854	0.293108	0.176576	0.249534	0.024	1.6663	0.0167732
Quinic acid	Organic acids	0.322855	0.278635	0.212535	0.263408	0.190633	0.253613	0.013	0.2011	0.111851	0.21802	0.228956	0.182959	0.188577	0.012	0.743563	0.0722333
Erythrono-1,4-lactone	Sugars	0.014131	0.0155781	0.0132179	0.0122772	0.0120644	0.0134537	0.00103	0.0111209	0.00915678	0.00940332	0.0129373	0.00844889	0.0102134	0.001	0.759154	0.0140725
Lyxose	Sugars	0.00792328	0.0082539	0.00655244	0.00608754	0.00740508	0.00724445	0.000312	0.0291056	0.0381705	0.0231083	0.0249507	0.0207427	0.0272156	0.0013	3.75675	0.0026111
Ribofuranose	Sugars	0.025413	0.0207924	0.01617	0.0152769	0.0167983	0.0188901	0.00103	0.0532161	0.0625365	0.0476572	0.0496	0.0415876	0.0509195	0.0021	2.69556	3.9e-05
Xylose	Sugars	0.119235	0.100327	0.0914769	0.126427	0.138623	0.115218	0.00858763	0.0965554	0.130764	0.137013	0.154634	0.143398	0.132473	0.00980839	1.14976	0.222206
Arabinose	Sugars	0.0183632	0.0137457	0.0135836	0.0164149	0.0160428	0.01563	0.001	0.0430995	0.0495731	0.060224	0.0561672	0.0342805	0.0486688	0.0014	3.1138	0.0016631
Ribose	Sugars	0.00924348	0.00649736	0.00810979	0.00909428	0.00908171	0.00840532	0.00046	0.010701	0.0123721	0.0121242	0.0140672	0.000100265	0.00987293	0.00057	1.1746	0.594011
Psicofuranose	Sugars	0.0483513	0.0252277	0.0329929	0.0149546	0.0346595	0.0312372	0.00103	0.113658	0.332436	0.884788	0.810846	0.260941	0.480534	0.013	15.3834	0.0436922
Fructopyranose	Sugars	0.111492	0.045695	0.0822689	0.0391126	0.0670214	0.069118	0.0024	0.143083	0.375234	1.12261	0.961175	0.448942	0.610208	0.021	8.8285	0.0428886
Fructose	Sugars	137.588	117.199	115.686	121.34	129.948	124.352	4.13434	139.762	163.62	134.657	141.144	144.894	144.816	4.97903	1.16456	0.0133557
Mannose	Sugars	59.3325	48.7955	50.4251	52.5278	57.4231	53.7008	2.02162	70.2486	81.1537	67.9284	72.3501	69.8	72.2962	2.32337	1.34628	0.00031
Galactose Z	Sugars	0.0701823	0.05754	0.0555319	0.0619764	0.0347185	0.0559898	0.0023	0.17852	9.67e-05	8.71e-05	0.222559	0.179002	0.116053	0.01	2.07275	0.280338
Glucose Z	Sugars	0.155623	0.0948641	0.000111899	0.119943	0.138984	0.101905	0.01	0.390112	0.411556	0.424578	0.607988	0.523184	0.471484	0.024	4.62669	7e-05
Glucopyranose	Sugars	0.279385	0.149502	0.248983	0.141276	0.219995	0.207828	0.0103	0.826907	2.46205	10.6519	10.8272	1.668	5.28721	0.97	25.4403	0.086054
Glucose oxime	Sugars	0.0598472	0.0393396	0.0443639	0.0489125	8.9e-05	0.0385105	0.0012	0.0816472	0.0941467	0.123707	0.162891	9.92e-05	0.0924981	0.0057	2.4019	0.0983367
Glucose-6-phosphate	Sugars	0.00731614	0.00601624	0.00581529	0.00976489	0.00711219	0.00720495	0.00024	0.00109437	0.00212266	8.61e-05	0.00171034	9.82e-05	0.00102235	0.0001	0.141895	6.48e-05
Galacturonic acid	Sugars	0.0292446	0.0254661	0.0215734	0.0287271	0.0312142	0.0272451	0.00103	0.0124443	0.0118983	0.0137169	0.0192997	0.0174574	0.0149633	0.00102	0.549212	0.0005713
Sucrose	Sugars	0.338891	0.197194	0.262447	0.37487	0.279882	0.290657	0.0103	2.14412	2.21373	2.43389	2.94949	1.79418	2.30708	0.103	7.93747	0.0003638
myo-inositol	Sugar Alcohol	1.32024	0.662022	1.01965	1.39138	1.59643	1.19794	0.102	8.72095	10.3779	9.90726	11.4851	8.68184	9.83459	1.04	8.20956	2.89e-05
Hexadecanoic acid)/Palmitic acid	Fatty Acids	0.341185	0.287479	0.345853	0.285859	0.286729	0.309421	0.0103	0.288922	0.318929	0.213019	0.24746	0.312649	0.276196	0.0104	0.892621	0.212377
Octadecadienoic acid/Linoleic acid	Fatty Acids	0.00698792	0.0065212	0.00588681	0.0048384	0.00535691	0.00591825	0.00023	0.00352979	0.00615582	0.00307823	0.00380608	0.0041958	0.00415314	0.00014	0.701752	0.0278675
Stearic acid	Fatty Acids	0.36321	0.286959	0.371983	0.297706	0.29889	0.32375	0.0103	0.166465	0.236236	0.103746	0.137218	0.200088	0.168751	0.01	0.521238	0.0007545
1-Hexanol	Alcohols	0.537358	0.554684	0.635244	0.0268855	0.0283422	0.356503	0.0102	0.0204749	9.12e-05	0.00290412	9.07e-05	0.00129731	0.00497167	0.00014	0.0139457	0.0601098
Propylene glycol	Alcohols	0.0222766	0.0184659	0.0209828	0.0240729	0.0251949	0.0221986	0.00103	0.0657965	0.0585968	0.0638933	0.0693904	0.058023	0.06314	0.0023	2.84432	2e-07
Pyridine, 2-hydroxy	Alcohols	0.339116	0.321446	0.347901	0.356707	0.314826	0.335999	0.014	0.289335	0.220476	0.284801	0.322354	0.300325	0.283458	0.012	0.843628	0.0231865
1,3-Propanediol	Alcohols	0.0613981	0.0599543	0.0702714	0.0641644	0.0674882	0.0646553	0.0017	0.0699331	0.0562543	0.0640216	0.070329	0.0687585	0.0658593	0.0018	1.01862	0.721823
3-Pyridinol	Alcohols	0.0306697	0.0339887	0.0319974	0.0349698	0.0323671	0.0327985	0.0012	0.0323848	0.0270966	0.0336397	0.036288	0.0351267	0.0329072	0.00102	1.00331	0.952482
Hydroxylamine	Amines	0.0321755	0.0376167	0.0451091	0.0371908	0.0411538	0.0386492	0.0014	0.0731634	0.0602963	0.0555026	0.0533182	0.0585161	0.0601593	0.0021	1.55655	0.0007569
O-Ethylhydroxylamine	Amines	0.525232	0.519069	0.57495	0.553998	0.521587	0.538967	0.015	0.144094	0.701848	0.130586	0.171017	0.146181	0.258745	0.0103	0.480076	0.0646614
Ethanolamine	Amines	0.0368764	0.026035	0.0292714	0.0467535	0.0348489	0.034757	0.0012	0.0895271	0.109309	0.107933	0.119463	0.108108	0.106868	0.01	3.07471	2.1e-06
Uracil	Nitrogen base	0.0148934	0.0149907	0.0167975	0.0156863	0.0163367	0.0157409	0.00102	0.0130835	0.0228931	0.0112994	0.0146535	0.0158501	0.0155559	0.001	0.988247	0.931202
UN1		8.7e-05	8.78e-05	0.000108438	9.31e-05	8.28e-05	9.18253e-05	6.7e-06	0.0569974	0.0368481	0.0837172	0.0814721	0.0610596	0.0640189	0.0025	697.181	0.0017706
UN2		0.0101631	0.00933102	0.0108127	0.0106197	0.0106217	0.0103096	0.001	0.00986697	0.00997243	0.012817	0.0165658	0.013279	0.0125002	0.00102	1.21248	0.15214
UN3		0.751848	0.79542	0.691221	1.04776	1.13903	0.885056	0.025	0.395983	0.374233	0.368973	0.428833	0.371505	0.387905	0.013	0.438283	0.0044891
UN4		0.0519334	0.0344893	0.0334186	0.037408	0.0489667	0.0412432	0.0012	0.0829472	0.0782878	0.0832452	0.0955685	0.0655398	0.0811177	0.0027	1.96681	0.000197
UN5		0.977721	0.831325	1.03359	1.10823	1.15526	1.02122	0.103	0.556946	0.63957	0.768039	0.788223	0.62429	0.675414	0.024	0.661376	0.0013187
UN6		1.73876	1.47404	1.78299	1.92223	2.03576	1.79076	0.105	0.865485	1.00825	1.25892	1.24561	0.972249	1.0701	0.104	0.597571	0.000377
