## Supplemental Table 4 for "The new kid on the block: A dominant-negative mutation of phototropin1 enhances carotenoid content in tomato fruits"

### Sheet: Nps1-AC MG
Supplemental Table 4. List of volatiles identified in the ripening fruits of AC and Nps1*.
List of volatiles identified in Nps1*- AC fruits at MG stage
Volatiles	Groups	AC_MG_1	AC_MG_2	AC_MG_3	AC_MG_4	AC_MG_5	AC_MG_6	AC_MG_7	AC_MG_8	Mean	SE	Nps1*_MG_1	Nps1*_MG_2	Nps1*_MG_3	Nps1*_MG_4	Nps1*_MG_5	Nps1*_MG_6	Nps1*_MG_7	Nps1*_MG_8	Mean	SE	Fold change	PValue
Phenol, 2-nitro	Amino acid derived volatiles	11087	14956	14667	16558	12967	15688	14102	16219	14530.5	640.69	6208	6129	5701	11180	10232	8395	7519	5388	7594	767.449	0.522625	6.9e-06
1-Penten-3-ol	Lipid derived volatiles	41402	57030	71121	78015	79539	31395	63540	40310	57794	6497.58	98666	120394	146705	145985	115085	139214	155520	152972	134318	7252.92	2.32408	1.7e-06
1-Penten-3-ol	Lipid derived volatiles	22786	36064	26481	29257	40189	48509	44765	44119	36521.2	3341.53	25164	21997	17693	25892	19206	17784	13736	16814	19785.8	1495.56	0.54176	0.0004356
2-Hexanol	Lipid derived volatiles	6451	9043	4842	10323	9359	14725	10222	10857	9477.75	1048.46	9781	10575	4964	12711	8921	8556	5402	8644	8694.25	903.162	0.917333	0.580231
5-Nonanol, 5-methyl	Lipid derived volatiles	21032	31336	37889	38502	39498	33318	39170	24862	33200.9	2487.38	23057	18123	21502	20253	34321	22966	30793	27766	24847.6	1972.49	0.748403	0.0197357
Dodecane	Lipid derived volatiles	135817	213791	281801	295572	1270000	2840000	1210000	1260000	938373	325049	1620000	858149	1200000	1710000	1570000	2190000	2670000	2520000	1.79227e+06	222301	1.90998	0.047849
Nonanal	Lipid derived volatiles	140661	222471	263501	277700	233103	307630	284861	319514	256180	20271	182881	163326	134637	160561	270079	174443	191909	163592	180178	14191.2	0.703327	0.0082897
Hexanoic acid, 2-ethyl-, methyl ester	Lipid derived volatiles	26608	34812	32424	20767	31071	34671	22996	39739	30386	2281.38	9647	9766	9824	11634	11514	10774	10358	12081	10699.8	335.759	0.352128	4.7e-05
Furfural	Lipid derived volatiles	94	83	40709	24704	52303	36063	32688	48083	29340.9	7067.35	523698	291232	423197	562383	515538	438462	519000	745935	502431	46051.6	17.1239	1.41e-05
5-Hepten-2-one, 6-methyl	Open chain carotenoid derivatives volatiles	6247	7674	5486	6503	6441	3594	3519	4384	5481	534.117	7734	8438	8244	9626	8379	8397	12111	7975	8863	503.737	1.61704	0.0004074
Acetophenone	Open chain carotenoid derivatives volatiles	19693	28398	27290	31092	17369	36926	26866	20547	26022.6	2304.79	12037	13849	11283	10019	11244	11362	11900	12450	11768	392.317	0.452222	0.000395
Benzaldehyde	Phenolic volatiles	39452	21483	26080	38682	42032	46462	40566	38705	36682.8	2983.69	40942	40497	20763	45218	30884	27253	31656	33227	33805	2842.54	0.92155	0.496415
Benzyl nitrile	Phenolic volatiles	2449	946	1377	802	891	1332	985	1361	1267.88	187.2	478	638	580	782	805	491	575	674	627.875	43.0205	0.495218	0.010861
Ethylbenzene	Phenolic volatiles	26115	37638	33422	30479	26267	51385	25995	50561	35232.8	3723.4	20550	25401	16124	34986	20454	14982	22208	19265	21746.2	2217.96	0.617217	0.0076504
o-Xylene	Phenolic volatiles	18372	17798	10821	13086	13184	18207	12803	17195	15183.2	1063.06	16000	20856	19095	18628	18172	18525	13989	17247	17814	737.197	1.17327	0.0614026
p-Xylene	Phenolic volatiles	10948	12611	14929	17416	19643	26683	17255	25955	18180	2027.56	16398	23103	13445	21937	14485	12275	14722	14454	16352.4	1411.61	0.899471	0.471667
Styrene	Phenolic volatiles	6240	4737	6970	4580	3339	3022	4822	2658	4546	537.906	1545	5084	1361	3352	2405	1836	1996	1772	2418.88	439.024	0.532089	0.0084196
Toluene	Phenolic volatiles	26166	28772	56276	37828	40183	57114	36588	38768	40211.9	3992.84	54245	68795	42998	51578	35470	34529	28864	26157	42829.5	5135.93	1.0651	0.693484
Benzaldehyde, 3-methyl	Phenolic volatiles	4953	6035	6621	7668	6237	5971	6641	6534	6332.5	271.698	4068	4192	3937	5921	2759	2952	4213	4094	4017	338.747	0.634347	0.0001058
Benzaldehyde, 3-methyl	Phenolic volatiles	2899	4099	3023	3707	3541	4539	4607	3670	3760.62	222.908	1281	1499	1476	1193	2836	1995	2350	2138	1846	204.613	0.490876	1.87e-05
Benzaldehyde, 4-methyl	Phenolic volatiles	3818	4671	4563	5552	5240	7769	5471	8120	5650.5	539.461	3081	2875	2670	2454	3078	2589	3382	3484	2951.62	131.317	0.522365	0.0013353
Benzene, 1,2,4,5-tetramethyl	Phenolic volatiles	7225	6935	8939	10753	13623	11052	13758	7403	9961	980.845	9094	8036	7238	13527	11202	9169	11055	9770	9886.38	706.406	0.992508	0.951645
Benzene, 1,2,4-trimethyl	Phenolic volatiles	14612	7597	9670	10504	15124	13065	13792	12579	12117.9	927.793	13259	12531	9109	16569	11105	11244	12489	11879	12273.1	757.466	1.01281	0.898711
Benzene, 1,2-dichloro	Phenolic volatiles	2342	3152	4192	4687	5687	1740	4878	1492	3521.25	553.525	3924	4339	3954	5972	3911	3981	4821	4341	4405.38	249.842	1.25108	0.167496
Benzeneacetaldehyde	Phenolic volatiles	7719	7581	6556	5307	6562	9149	8466	7869	7401.12	429.806	11465	8354	12375	22593	16225	21366	15175	13798	15168.9	1713.83	2.04954	0.0023858
Benzoic acid, ethyl ester	Phenylpropanoid volatiles	15621	26620	24420	23291	16494	30672	19460	31508	23510.8	2128.35	8410	9944	9748	7373	6647	9186	7347	5471	8015.75	558.271	0.34094	0.0001108
Methyl salicylate	Phenylpropanoid volatiles	9660000	13000000	1830000	11700000	10600000	15000000	7230000	12000000	10127500	1.43712e+06	8010000	3840000	2500000	9870000	6450000	32000000	7630000	6110000	9551250	3.311e+06	0.9431	0.876483
Phenol, 2-methoxy	Phenylpropanoid volatiles	86370	115575	70265	176946	163752	236427	88971	104906	130402	20116.4	4140000	973933	839920	3520000	2550000	903760	750601	836748	1.81437e+06	489740	13.9137	0.0108453
2-Furanmethanol, 5-ethenyltetrahydro-α,α,5-trimethyl-, cis	Terpenoids	12725	16599	14619	21469	23843	25510	26379	28545	21211.1	2081.84	22190	17188	14737	16262	15199	8995	15212	18518	16037.6	1323.23	0.756095	0.0546087
3-Carene	Terpenoids	8722	8236	9610	6706	6157	9483	12011	6933	8482.25	678.832	2251	2624	1602	1918	1075	2944	1209	1269	1861.5	245.344	0.219458	8.5e-06
alpha-Phellandrene	Terpenoids	50907	61097	78922	48651	44808	68796	81373	59304	61732.2	4840.64	26346	12810	24654	17886	14403	15420	77594	20851	26245.5	7531.06	0.425151	0.0014128
Limonene	Terpenoids	20470	38234	33069	26695	23994	37205	36413	44701	32597.6	2897.69	16868	11811	9609	13962	17716	11022	16547	15403	14117.2	1063.37	0.433076	0.0002198
o-Cymene	Terpenoids	201080	434893	401269	294604	218885	496446	302909	524997	359385	43477.3	132203	165313	161910	214804	156929	157449	178914	166689	166776	8301.35	0.46406	0.0028352
p-Mentha-1,5-dien-8-ol	Terpenoids	15659	7686	13067	8069	8913	12146	13946	22804	12786.2	1761.23	6938	4970	4525	10542	12920	7583	11372	10923	8721.62	1109.82	0.68211	0.0711681
2-Cyclohexen-1-ol		17484	16866	52045	19381	28034	35544	429647	25123	78015.5	50402	429812	380215	532479	597419	579943	622270	668633	430007	530097	37141.2	6.79477	4.4e-06
Acetic acid ethenyl ester		29501	50182	42639	36933	56004	64751	36122	40127	44532.4	4118.18	80972	93465	45855	76593	53415	49367	63276	48613	63944.5	6278.49	1.43591	0.0215848
Hexanal, 2,2-dimethyl		4437	3669	2925	3961	4528	4370	6251	3601	4217.75	346.416	4846	6580	5683	9075	4234	2720	7865	4012	5626.88	749.023	1.33409	0.109797
Methane, bromochloro		27716	24534	34617	21501	19643	27056	24972	28052	26011.4	1616.77	92831	125469	88037	147894	147593	152868	93035	121815	121193	9569.74	4.65922	1.68e-05
Methane, bromodichloro		20608	32895	27432	24691	31704	30556	21543	30293	27465.2	1662.56	45016	44248	29399	43837	39409	34402	35510	35535	38419.5	1991.54	1.39884	0.0008525
Methane, bromotrichloro		59388	98517	84954	78355	114735	128823	69514	141701	96998.4	10342.9	138599	154331	91323	105537	86947	87000	98018	72803	104320	9893.53	1.07548	0.616956
Methane, dibromo		1112	2230	1767	1581	2251	2487	1515	2100	1880.38	163.784	2455	2281	1659	2338	1676	2008	1328	1467	1901.5	151.163	1.01123	0.925831
Methane, dibromochloro		98	94	98348	44883	69427	78125	189903	70416	68911.8	21398.2	366904	721309	534194	412000	893002	624797	375000	570215	562178	64815.3	8.15794	6.6e-05
Methane, tribromo		26507	37703	36339	38221	44214	47984	32231	47875	38884.2	2665.32	39638	40477	35505	52625	31903	33803	32064	32536	37318.9	2482.45	0.959743	0.673901
Methylene chloride		24984	23456	25074	21416	26469	28132	22918	21912	24295.1	813.917	55772	64791	55582	71457	38508	47542	55076	42537	53908.1	3875.37	2.21889	9.12e-05
Pentane, 1-iodo		22143	26069	31361	37284	46787	52444	37279	47528	37611.9	3813.32	41840	36132	30964	49363	31767	34947	34277	32262	36444	2205.7	0.968949	0.79479
Propane, 1,2,3-trichloro		4542	6104	6332	6584	7409	9048	5659	8839	6814.62	546.592	5979	6913	5845	9751	5539	5372	5827	5669	6361.88	511.07	0.933562	0.554836
UNKNOWN1		9215	13095	12295	29932	44438	46152	30336	32871	27291.8	5089.01	183650	92113	57793	107965	62862	72195	39025	40441	82005.5	16760.7	3.00477	0.0135605
UNKNOWN2		112540	96614	96405	105230	126986	148916	92912	152321	116490	8390.31	170975	164544	98175	140014	110773	112529	185482	186313	146101	12561.2	1.25418	0.0701842
UNKNOWN3		3890	5541	5686	5484	5751	3501	4093	3229	4646.88	378.015	6991	7518	4339	5710	4184	4521	3389	4375	5128.38	517.46	1.10362	0.464873
UNKNOWN4		86	93	8849	1138	97	93	86	90	1316.5	1083.84	88	84	81	95	89	96	77917	88	9817.25	9728.54	7.45708	0.41327
UNKNOWN5		12313	16006	28866	51665	63243	65084	29761	31981	37364.9	7178.04	40203	67223	23834	40950	27302	21778	26269	22801	33795	5465.78	0.904459	0.698305

### Sheet: Nps1-AC BR
List of volatiles identified in Nps1*- AC fruits at BR stage
Volatiles	Groups	AC_BR_1	AC_BR_2	AC_BR_3	AC_BR_4	AC_BR_5	AC_BR_6	AC_BR_7	AC_BR_8	Mean	SE	Nps1*_BR_1	Nps1*_BR_2	Nps1*_BR_3	Nps1*_BR_4	Nps1*_BR_5	Nps1*_BR_6	Mean	SE	Fold change	PValue
Phenol, 2-nitro	Amino acid derived volatiles	2965	3670	2605	1490	3102	1977	2344	1940	2511.62	253.16	9752	9869	11722	11030	6741	7429	9423.83	802.998	3.75209	0.0001761
1-Penten-3-ol	Lipid derived volatiles	98835	66962	65565	71098	145663	123062	120371	60901	94057.1	11489.2	61091	92833	77906	86669	91941	57034	77912.3	6363.89	0.828351	0.286178
2,4-Hexadienal, (E,E)	Lipid derived volatiles	69322	55407	45733	43926	92808	62515	75053	47834	61574.8	5987.15	48083	17509	11262	43207	19014	31472	28424.5	6100.61	0.461626	0.0025097
2-Hexanol	Lipid derived volatiles	8066	7582	8693	6722	13690	5284	11801	8445	8785.38	961.365	5778	3282	3795	4991	2789	6959	4599	652.439	0.523484	0.0058573
5-Nonanol, 5-methyl	Lipid derived volatiles	35211	35765	26095	22113	42878	31882	29018	25708	31083.8	2380.04	30336	24920	31534	31357	21423	24781	27391.8	1733.03	0.881227	0.263415
Dodecane	Lipid derived volatiles	2220000	2450000	1810000	1410000	2090000	4040000	3430000	1890000	2417500	312460	1100000	1500000	1080000	1160000	1170000	1200000	1.20167e+06	62418.8	0.49707	0.0057018
Nonanal	Lipid derived volatiles	293872	266311	217044	178088	317561	272082	255497	235243	254462	15577.6	177899	179435	206864	241308	127573	172170	184208	15479.8	0.723912	0.0087531
Furfural	Lipid derived volatiles	2180000	932539	785024	896683	3540000	1600000	3740000	1290000	1.87053e+06	418214	304000	190377	272380	139000	203638	171000	213399	25590	0.114085	0.005415
Acetophenone	Open chain carotenoid derivitives volatiles	13667	17633	13089	10761	18471	14713	13907	9940	14022.6	1048.95	15440	13290	13346	13236	11127	10606	12840.8	714.154	0.915723	0.404357
Benzaldehyde	Phenolic volatiles	45734	45640	31455	33526	56194	39904	52494	34037	42373	3241.7	38929	32510	33433	40846	37319	39820	37142.8	1406.27	0.876568	0.171502
Ethylbenzene	Phenolic volatiles	9722	9218	7053	7155	13584	14140	13149	9928	10493.6	994.847	11886	9551	9326	10952	8686	9773	10029	479.314	0.955723	0.712375
o-Xylene	Phenolic volatiles	12593	13427	10070	9581	13493	12220	14071	12696	12268.9	573.787	14213	15113	14312	14905	13616	13008	14194.5	321.717	1.15695	0.0207458
p-Xylene	Phenolic volatiles	15387	18314	18203	19860	20763	22191	15905	14614	18154.6	957.01	15722	17455	19008	16779	16544	14147	16609.2	667.14	0.914872	0.241197
Toluene	Phenolic volatiles	36807	59964	42353	35458	46131	57330	47061	44962	46258.2	3087.98	24582	17353	39485	27496	26726	22924	26427.7	2998.64	0.571307	0.0007438
Benzaldehyde, 2-methyl	Phenolic volatiles	4061	4659	4283	3668	7348	4013	4868	5025	4740.62	406.497	4630	4333	5800	4521	3412	3849	4424.17	332.078	0.933245	0.57741
Benzene, 1,2,4,5-tetramethyl	Phenolic volatiles	17599	16584	12178	19166	13108	13281	11757	10409	14260.2	1104.65	9744	8494	9735	9888	7490	8519	8978.33	393.573	0.629606	0.0016148
Benzene, 1,2,4-trimethyl	Phenolic volatiles	56422	78181	47238	15305	18100	61454	26062	16959	39965.1	8509.17	13383	14904	12674	14980	16030	13780	14291.8	502.49	0.357608	0.0194481
Benzene, 1,2-dichloro	Phenolic volatiles	6684	6813	4769	4004	6769	5754	5475	5216	5685.5	363	3578	4344	4934	4670	4078	4298	4317	192.322	0.7593	0.0108064
Benzaldehyde, 2-hydroxy	Phenylpropanoid volatiles	8440	13552	11944	15977	9696	14503	8660	17550	12540.2	1210.8	3116	2259	4338	3467	2165	2293	2939.67	353.37	0.234419	5.61e-05
Benzoic acid, ethyl ester	Phenylpropanoid volatiles	15397	15942	11957	18814	20156	11738	12711	11504	14777.4	1188.8	11641	9687	11730	10861	8505	7651	10012.5	689.854	0.677556	0.0081881
Methyl salicylate	Phenylpropanoid volatiles	15200000	7010000	11800000	9440000	13300000	10400000	5240000	7620000	10001250	1.18703e+06	6400000	9320000	1650000	5630000	5160000	6160000	5720000	1.00834e+06	0.571929	0.0221637
Phenol, 2-methoxy	Phenylpropanoid volatiles	177583	184357	112567	190428	181402	105063	165957	136816	156772	11985	752608	556231	604378	660677	491887	805386	645194	48484.5	4.11551	9.79e-05
2-Furanmethanol, 5-ethenyltetrahydro-?,?,5-trimethyl-, cis	Terpenoids	11971	13112	11922	13292	15095	13318	14402	13078	13273.8	382.218	48569	42555	44312	38240	34934	54999	43934.8	2940.43	3.3099	0.0001197
3-Carene	Terpenoids	14485	14469	15061	9885	14742	16669	24585	23391	16660.9	1741.2	2976	4915	6054	3485	5140	4587	4526.17	460.181	0.271664	0.0001505
alpha-Phellandrene	Terpenoids	26151	25909	22548	34822	24648	31018	31365	17700	26770.1	1935.16	20842	16493	26370	14228	15723	12917	17762.2	2043.81	0.663507	0.0082713
alpha-Terpineol	Terpenoids	214371	195742	158107	136945	207962	250422	221953	151684	192148	13941.6	208488	130803	76744	238698	100900	171910	154590	25682.4	0.804538	0.194096
Limonene	Terpenoids	16135	12018	19997	12477	22506	19499	15496	17898	17003.2	1299.98	22256	18317	17897	22580	16620	15549	18869.8	1191.26	1.10978	0.32689
o-Cymene	Terpenoids	38909	26981	28150	41124	35157	39586	41799	35563	35908.6	2004.48	28276	16201	23477	24758	15784	25399	22315.8	2100.78	0.621462	0.0005985
p-Mentha-1,5-dien-8-ol	Terpenoids	32821	24880	16355	24064	33595	24552	23860	30623	26343.8	2023.71	8768	4130	6566	4569	4394	4266	5448.83	759.169	0.206836	5.3e-06
2-Cyclohexen-1-ol		1520000	1317497	1467978	1900000	3340000	1930000	6220000	2430000	2.51568e+06	577179	276000	125513	190688	259000	140903	395000	231184	41058.8	0.0918971	0.0054351
Hexanal, 2,2-dimethyl		2356	3138	3959	3839	4538	3123	4280	3101	3541.75	258.381	1592	993	1623	1016	1602	906	1288.67	142.615	0.36385	1.58e-05
Methane, bromochloro-		8488	10964	12682	9005	11507	13108	11877	11349	11122.5	576.197	8363	12278	11032	8508	14048	17184	11902.2	1383.8	1.0701	0.576893
Methane, bromodichloro		15606	21899	15607	11999	12450	13313	18002	17303	15772.4	1166.72	38215	33379	34250	25837	40130	28871	33447	2212.82	2.12061	6.4e-06
Methane, tribromo		28530	30062	25849	19740	19812	29476	26835	25128	25679	1421.26	31210	33324	43662	38651	37184	31218	35874.8	2000.12	1.39705	0.001063
Methylene chloride		30368	57079	37188	27670	43298	50382	40401	39221	40700.9	3432.78	26805	34790	33134	26126	30392	24615	29310.3	1676.11	0.72014	0.0201018
Pentane, 1-iodo		35827	39421	29659	24121	48306	48100	32734	32107	36284.4	3035.72	32178	36561	39375	36729	36602	33215	35776.7	1074.92	0.986008	0.878339
Propane, 1,2,3-trichloro		5164	6470	4848	3768	4256	6766	5011	4792	5134.38	361.049	5731	5196	7207	6336	5966	5579	6002.5	286.757	1.16908	0.100087
UNKNOWN1		32498	25414	21736	21066	187832	142822	56963	35276	65450.9	22565.7	38420	45001	45212	38764	61024	40365	44797.7	3465.23	0.684447	0.394421
UNKNOWN2		19053	29740	17304	11650	12804	15926	17886	14393	17344.5	1984.89	25053	60724	43132	30875	44665	24970	38236.5	5700.81	2.20453	0.0126991
UNKNOWN3		66330	77507	57732	50720	47318	36849	47817	52272	54568.1	4445.57	63167	137250	110996	88422	149335	69465	103106	14500.2	1.88949	0.0188231
UNKNOWN4		34923	36230	46321	30679	56338	48234	49285	39519	42691.1	3076.58	32674	35588	25544	37801	36339	30692	33106.3	1842.58	0.775485	0.0308354

### Sheet: Nps1-AC RR
List of volatiles identified in Nps1*- AC fruits at RR stage
Volatiles	Groups	AC_RR_1	AC_RR_2	AC_RR_3	AC_RR_4	AC_RR_5	AC_RR_6	AC_RR_7	AC_RR_8	Mean	SE	Nps1*_RR_1	Nps1*_RR_2	Nps1*_RR_3	Nps1*_RR_4	Nps1*_RR_5	Nps1*_RR_6	Nps1*_RR_7	Nps1*_RR_8	Mean	SE	Fold Change	PValue
Phenol, 2-nitro	Amino acid derived volatiles	6060	6744	6627	4601	4970	5743	6585	4253	5697.88	345.853	1286	2704	2409	1822	3682	2299	3726	3895	2727.88	339.5	0.478753	2.61e-05
1-Penten-3-ol	Lipid derived volatiles	118011	150990	166111	131533	163508	125974	152776	113101	140250	7311.2	338172	295079	286792	640801	417537	262177	452514	437714	391348	44020.3	2.79035	0.000657
2,4-Hexadienal	Lipid derived volatiles	105113	174959	200383	89179	113606	126083	153471	82253	130631	14863.9	118753	104398	158142	89941	92504	99173	70548	66575	100004	10259.3	0.765548	0.112046
2-Hexanol	Lipid derived volatiles	17051	24062	20952	18586	15252	18175	22373	19339	19473.8	1016.2	14410	12481	13870	10986	13907	16694	11293	14288	13491.1	657.131	0.692785	0.000216
5-Nonanol, 5-methyl	Lipid derived volatiles	34743	49950	51530	31169	39609	53213	57075	44592	45235.1	3288.76	29964	28659	31151	29403	21285	24336	29722	31227	28218.4	1251.44	0.623816	0.0009305
Dodecane	Lipid derived volatiles	377029	114808	574323	265362	558560	133000	103000	290341	302053	66854.5	1710000	1170000	1720000	1320000	1860000	989490	1420000	1340000	1.44119e+06	105927	4.7713	3e-07
Nonanal	Lipid derived volatiles	195903	273228	243151	189373	204231	320447	305149	247093	247322	17545.2	169186	167334	162345	168795	183697	129508	180880	140919	162833	6611.93	0.658385	0.0014972
5-Hepten-2-one, 6-methyl	Open chain carotenoid derivative volatiles	212340	208938	211564	205096	204848	181690	177237	141102	192852	8792.23	374195	466191	681853	604290	533593	480709	411753	648787	525171	39477.3	2.72319	4.52e-05
Acetophenone	open chain carotenoid derivative volatiles	25863	34805	29627	26573	27654	35931	37439	28126	30752.2	1620.68	14063	17991	10286	13637	17901	14290	14822	12563	14444.1	909.495	0.469693	5e-07
Benzaldehyde	Phenolic volatiles	67377	51596	91349	56740	67126	77387	64682	43298	64944.4	5306.37	61547	131433	77425	71749	93229	64164	68857	91230	82454.2	8115.74	1.26961	0.0924929
Benzaldehyde, 4-methyl	Phenolic volatiles	5457	6680	6506	4495	4998	7739	7242	3218	5791.88	538.55	3924	4280	3892	3691	2272	3312	4465	3980	3727	241.685	0.643488	0.003549
Benzaldehyde, 2-methyl	Phenolic volatiles	8488	9684	8994	7236	8222	10614	9221	14897	9669.5	826.888	5497	6677	5521	5211	6941	4582	4364	3955	5343.5	374.883	0.552614	0.0003019
Benzene, 1,2,4,5-tetramethyl	Phenolic volatiles	12556	11499	15290	10334	14034	18393	12207	17859	14021.5	1042.37	11590	11366	12681	10885	10291	9802	10693	11164	11059	309.153	0.788717	0.0254087
Benzene, 1,2,4-trimethyl	Phenolic volatiles	14314	12480	14422	11367	15904	20469	12379	18719	15006.8	1132.17	15518	16983	20542	22374	22915	13565	16460	18731	18386	1182.68	1.22518	0.0580653
Benzyl nitrile	Phenolic volatiles	3966	2264	1822	1778	2174	2458	2219	1178	2232.38	284.966	34546	50967	20615	50897	42088	30892	42517	36743	38658.1	3621.36	17.317	1.93e-05
Ethylbenzene	Phenolic volatiles	25309	26550	24304	25827	24561	27824	20404	26378	25144.6	787.047	44196	81664	59726	53838	62227	64119	66377	64378	62065.6	3790.88	2.46835	1.7e-05
Benzene, 1,2-dichloro	Phenolic volatiles	4844	4542	5963	3849	5448	6066	4524	3244	4810	349.608	6118	7461	6840	6094	8412	5309	5486	6165	6485.62	367.493	1.34836	0.0052256
Benzene, chloro	Phenolic volatiles	1910	2517	2123	1915	2069	2781	2331	2232	2234.75	106.485	2946	2736	3506	3746	3687	3166	2787	2926	3187.5	143.57	1.42633	0.0001062
Benzeneacetaldehyde	Phenolic volatiles	17468	24472	25979	17147	18593	31290	15184	12899	20379	2204.75	44054	67244	58902	46549	67303	50089	54645	61623	56301.1	3168.78	2.7627	2e-07
o-Xylene	Phenolic volatiles	8629	9713	8691	11465	10800	13885	12249	7432	10358	758.079	19616	12984	17670	21405	20322	18449	16672	17108	18028.2	922.156	1.74051	1.59e-05
Phenylethyl Alcohol	Phenolic volatiles	27210	31772	35386	32226	34570	31090	30558	34936	32218.5	966.055	12562	27601	13568	16908	14555	13009	13204	15411	15852.2	1753.4	0.492023	1.1e-06
p-Xylene	Phenolic volatiles	11117	13118	11439	13007	13642	20315	17159	18378	14771.9	1202.84	10149	14772	18679	19922	19720	12430	15442	16954	16008.5	1240	1.08371	0.485866
Styrene	Phenolic volatiles	32171	37392	27853	25305	23708	12161	18594	19715	24612.4	2826.83	1641	1509	1906	2396	3132	3681	2846	1741	2356.5	280.588	0.0957445	9.4e-05
Toluene	Phenolic volatiles	14292	10179	15521	13986	14181	22329	17142	11931	14945.1	1291.53	16380	15100	22488	33177	24019	12201	27922	26479	22220.8	2532.63	1.48682	0.0227086
Benzoic acid, ethyl ester	Phenylpropanoid volatiles	21879	33177	28813	18268	19317	26532	26765	20954	24463.1	1833.64	11735	14287	13787	13192	12028	10099	11177	11064	12171.1	514.93	0.497529	0.0001874
Methyl salicylate	Phenylpropanoid volatiles	5850000	7520000	9610000	1490000	1570000	4800000	8880000	6440000	5770000	1.07599e+06	4210000	3020000	2050000	424072	5510000	4440000	5280000	6020000	3869259	676784	0.670582	0.157033
Phenol, 2-methoxy	Phenylpropanoid volatiles	714375	852028	511000	252413	351471	661385	953082	629551	615663	83927	294236	128789	75762	64272	278924	337093	496197	301088	247045	52283.2	0.401267	0.0022495
2-Carene	Terpenoids	1981	1585	1492	2096	1398	1406	1067	1480	1563.12	117.193	5661	4385	4382	4775	3474	4076	3207	7424	4673	475.57	2.98952	0.0002396
alpha-Phellandrene	Terpenoids	8513	14056	13005	10967	10587	10655	14328	8227	11292.2	822.853	25570	17273	22008	27716	13715	15612	18413	30600	21363.4	2158.02	1.89186	0.001825
Limonene	Terpenoids	10989	15833	14438	10081	10383	20121	16406	15366	14202.1	1238.18	20497	23212	24498	24331	22678	24510	19299	18433	22182.2	865.143	1.5619	0.0001157
p-Mentha-1,5-dien-8-ol	Terpenoids	9356	10069	9896	6959	8820	12883	10397	12209	10073.6	659.762	6996	8694	7583	9021	8646	6185	6053	8006	7648	405.699	0.75921	0.007353
1-Propene, 1,3-dichloro		4259	4200	4248	3868	4335	5769	5145	3269	4386.62	269.826	4116	5563	5775	5508	5999	4333	4691	4613	5074.75	253.566	1.15687	0.0842592
2-Cyclohexen-1-ol		2630000	2300000	1620000	2380000	2000000	1738440	1210000	1960000	1979805	161828	4070000	6260000	2230000	7220000	5930000	5460000	8020000	7730000	5865000	690727	2.96241	0.0006532
Methane, bromochloro		17468	24472	25979	17147	18593	31290	15184	12899	20379	2204.75	44054	67244	58902	46549	67303	50089	54645	61623	56301.1	3168.78	2.7627	2e-07
Methane, bromodichloro		7411	9289	8295	9082	8666	9978	8514	6743	8497.25	365.68	32052	31331	26613	30556	31362	33362	33429	31228	31241.6	754.205	3.67667	0
Methane, bromotrichloro		10024	9561	9873	10884	11100	13499	12482	8432	10731.9	579.065	14244	14370	15304	21585	23391	19796	18503	21038	18528.9	1245.98	1.72653	5.73e-05
Methane, dibromo		26213	30843	28074	28476	32855	40647	35457	21595	30520	2073.87	54231	60997	49579	52170	56671	48368	50845	66744	54950.6	2219.61	1.80048	1.3e-06
Methane, tribromo		914	747	864	1134	1064	1118	1134	708	960.375	62.1829	1722	1030	918	1585	1813	1812	908	1393	1397.62	139.483	1.45529	0.0174053
Methylene chloride		23437	22176	22738	21189	22382	21573	20928	18175	21574.8	566.311	29787	33369	33167	31120	38218	28304	29158	30388	31688.9	1127.04	1.46879	1.3e-06
Methylphosphonyl dichloride		14506	14754	13502	13990	13979	12728	12093	11677	13403.6	398.182	16256	20925	28290	24438	33751	28224	26273	32205	26295.2	2032.28	1.9618	0.0003225
Pentane, 1-iodo		2196	1392	1988	1426	1519	1788	1693	1585	1698.38	99.3423	1296	973	1003	1083	891	932	1079	995	1031.5	44.3356	0.607345	0.0001274
UNKNOWN1		22475	21582	22951	25667	28038	29517	28620	17325	24521.9	1479.11	27914	31125	31578	29627	36716	24644	27602	30049	29906.9	1251.58	1.2196	0.0147715
UNKNOWN2		29880	31929	55377	27957	33193	30897	36205	24301	33717.4	3336.3	33898	37215	64390	211634	182796	27363	115833	145764	102362	25520.8	3.03587	0.0311619
UNKNOWN3		28160	27527	20188	25648	20311	29261	26136	13850	23885.1	1869.68	73470	86493	70284	129015	82048	84676	73003	74951	84242.5	6732.37	3.52699	2.37e-05
UNKNOWN4		71870	82134	79866	85536	90536	68154	76641	58130	76608.4	3660.13	102917	94500	77115	160356	104911	80329	134319	129213	110458	10153	1.44185	0.0123514
UNKNOWN5		15300000	17300000	17600000	13900000	15200000	10700000	11000000	9390000	13798750	1.10039e+06	28200000	29200000	27800000	32800000	33200000	25400000	28300000	30700000	29450000	934650	2.13425	0
UNKNOWN6		33379	39351	47628	41519	42589	44939	32055	37836	39912	1906.72	38711	39498	49171	55587	48740	35060	47682	52401	45856.2	2564.17	1.14893	0.083986
