## Supplemental Table 7 for "The new kid on the block: A dominant-negative mutation of phototropin1 enhances carotenoid content in tomato fruits"

### Sheet: Nps1-AC UPREGULATED
Supplemental Table 7. List of Carotenoid related proteins, Hsps and other proteins involved in protein folding and degradation in ripening fruits of Nps1* and AC.
List of Hsps and related proteins from upregulated protein list in Nps1*-AC fruits at MG stage			NSAF							Spectral counts
Accession Number	DESCRIPTION	Ratio	AC.MG_1	AC.MG_2	AC.MG_3	Nps1*.MG_1	Nps1*.MG_2	Nps1*.MG_3	PValue	AC.MG_1	AC.MG_2	AC.MG_3	Nps1*.MG_1	Nps1*.MG_2	Nps1*.MG_3	Mapman category
Solyc01g009990.3.1	Peptidyl-prolyl cis-trans isomerase (PPI (AHRD V3.3 K4ATJ4_SOLLC))	3.9	0.00035584	0.0008005	0.00035798	0.0032135	0.0013222	0.0013222	0.0036	1	2	1	9	3	3	cell.cycle.peptidylprolyl isomerase
Solyc04g074510.3.1	tft3 14-3-3	2.3	0.0013172	0.0018519	0.0013251	0.0037172	0.0032628	0.0032628	0.0001	3	4	3	9	6	6	signalling.14-3-3 proteins
Solyc04g081570.3.1	Heat shock protein 90 (Hsp 90 (AHRD V3.3 G9MD87_TOBAC))	3.5	0.00021736	0.0008557	0.00021867	0	0.0022883	0.0022883	0.00095	2	5	2	0	15	15	cell wall.cell wall proteins.proline rich proteins
Solyc07g065840.2.1	molecular chaperone Hsp 90-2	2.2	0.0007575	0.0028401	0.00076205	9.5012e-05	0.0048475	0.0048475	0.003	6	16	6	1	21	21	stress.abiotic.heat
Solyc12g057110.2.1	14-3-3 protein	2.8	0.0010423	0.00039079	0.0010486	0.0026147	0.0021516	0.0021516	0.0001	2	1	2	6	5	5	signalling.14-3-3 proteins
Solyc01g028810.3.1	Chaperonin-60 beta subunit (CPN 60 β (AHRD V3.3 P93570_SOLTU))	4	0.0017391	0.0023529	0.001785	0.0114	0.0114	0.00064053	0.0001	10	14	12	52	52	2	PS.calvin cycle.rubisco interacting
Solyc01g103450.3.1	Heat shock protein 70 (Hsp 70.1 (AHRD V3.3 Q39641_CUCSA))	5.9	0.00044456	0.00071602	0.00088723	0.0050436	0.0050436	0.0019102	0.0001	3	6	7	31	31	9	stress.abiotic.heat
Solyc01g106210.3.1	Heat shock protein 70 ( Hsp 70.4 (AHRD V3.3 B9HN74_POPTR))	8.7	0.00030595	0.00029566	0.00013084	0.0028925	0.0028925	0.0005634	0.0001	2	2	1	15	15	2	stress.abiotic.heat
Solyc02g088610.3.1	LeHsp110/ClpB heat shock protein (ClpB3)	6	0.00010512	0.00020317	0.00017983	0.0014576	0.0014576	0	0.0001	1	4	2	17	17	0	protein.degradation.serine protease
Solyc03g082920.3.1	Heat shock protein 70 (Hsp 70 (AHRD V3.3 Q9M4E8_CUCSA))	14	0.00015595	0.00045212	0.00066694	0.0074703	0.0074703	0.0025847	0.0001	2	5	8	43	43	9	protein.folding
Solyc03g120720.3.1	Protein disulfide isomerase like protein (PDI (AHRD V3.3 C4T847_SOYBN))	8.3	0	0.00018712	0.00016562	0.0014645	0.0014645	0	0.0033	0	1	1	6	6	0	redox.thioredoxin
Solyc05g013030.1.1	26S proteasome non-ATPase regulatory subunit-like protein (26S Proteosome (AHRD V3.3 G7I549_MEDTR))	3.1	0	0.00071399	0.0010532	0.0024836	0.0024836	0.00045352	0.027	0	3	5	8	8	1	protein.degradation.ubiquitin.proteasom
Solyc06g005940.3.1	Protein disulfide-isomerase (PDI (AHRD V3.3 K4C376_SOLLC))	3.4	0.0006263	0.00060524	0	0.0021053	0.0021053	0	0.024	3	4	0	8	8	0	redox.thioredoxin
Solyc06g036290.3.1	heat shock protein 90 (Hsp 90)	4.7	0.00029595	0.000286	0.00012657	0.0016788	0.0016788	0	0.00044	3	5	4	16	16	0	stress.abiotic.heat
Solyc06g060290.3.1	Protein disulfide-isomerase (PDI (AHRD V3.3 A0A0V0IRM2_SOLCH))	2.3	0.00060333	0.0017491	0.00051604	0.0032957	0.0032957	0	0.024	3	9	3	13	13	0	redox.thioredoxin
Solyc07g047790.3.1	Heat shock protein putative (Hsp putative (AHRD V3.3 B9T0C8_RICCO))	11	0	0.00012679	0.00011222	0.0013231	0.0013231	0	0.00026	0	1	1	8	8	0	stress.abiotic.heat
Solyc08g079170.3.1	Heat shock protein STI (Hsp STI (AHRD V3.3 W9R4M6_9ROSA))	16	0	0.00069549	0.00015389	0.0061237	0.0061237	0.0013253	0.0001	0	4	1	27	27	4	stress.biotic.heat shock proteins
Solyc09g091180.3.1	Chaperonin CPN60 mitochondrial (CPN 60 (AHRD V3.3 CH60A_ARATH)	3.3	0.00035984	0.00052162	0.00061557	0.002268	0.002268	0.00033133	0.00021	2	3	4	14	14	1	stress.abiotic.heat
Solyc11g066060.2.1	heat shock protein 70 (Hsp 70 (AHRD V3.3 AT3G12580.1))	8.6	0.0011236	0.0015512	0.0010983	0.014366	0.014366	0.0035471	0.0001	7	10	8	71	71	12	misc.cytochrome P450
Solyc11g069790.2.1	Chaperonin 60 alpha subunit (CPN 60 α (AHRD V3.3 Q9ZTV1_CANLI))	5.9	0.00053151	0.0017121	0.0021215	0.012507	0.012507	0.00065251	0.0001	3	10	14	57	57	2	protein.folding
Solyc12g042060.2.1	ATP-dependent Clp protease ATP-binding subunit ClpA homolog CD4B chloroplastic (ClpC1(AHRD V3.3 - CLPAB_SOLLC))	2	0.00041014	0.00079269	0.0003508	0.001551	0.001551	0	0.022	1	2	1	6	6	0	protein.degradation.serine protease
Solyc03g115230.3.1	Solanum lycopersicum heat shock protein (ClpB1)	56	0	0.00029421	0.00010614	0.022045	0	0.00021105	0.0001	0	1	1	34	0	2	protein.degradation.serine protease
Solyc04g011440.4.1	ethylene-responsive heat shock protein cognate 70 (Hsp cognate 70)	17	0	0.0012351	0.00044558	0.027702	0.00019463	0.00029534	0.00021	0	3	3	30	2	1	cell wall.hemicellulose synthesis
Solyc12g015880.2.1	Heat shock protein 90-1 (Hsp 90-1)	14	0	0.00076689	0.00027666	0.014659	0	0.00013753	0.014	0	2	2	19	0	1	RNA.regulation of transcription.MYB-related transcription factor family
List of TCA cycle proteins from upregulated protein list in Nps1*-AC fruits at MG stage			NSAF							Spectral counts
Accession Number	DESCRIPTION	Ratio	AC.MG_1	AC.MG_2	AC.MG_3	Nps1*.MG_1	Nps1*.MG_2	Nps1*.MG_3	PValue	AC.MG_1	AC.MG_2	AC.MG_3	Nps1*.MG_1	Nps1*.MG_2	Nps1*.MG_3	Mapman category
Solyc07g052350.3.1	Aconitate hydratase (ACH (AHRD V3.3 K4CFD4_SOLLC))	3.9	8.8693e-05	0.0004988	8.9225e-05	0	0.0013182	0.0013182	0.0001	1	3	1	0	10	10	TCA / organic transformation.TCA.aconitase
Solyc01g059880.3.1	ATP-citrate synthase putative (CS (AHRD V3.3 B9RZR0_RICCO))	6.2	0	0.00033116	0.0002931	0.0019439	0.0019439	0	0.00083	0	2	2	9	9	0	TCA / organic transformation.other organic acid transformations.atp-citrate lyase
Solyc01g101040.3.1	ATP-citrate synthase putative (CS (AHRD V3.3 B9RFP8_RICCO))	7.7	0.00024628	0.000238	0	0.0018627	0.0018627	0	0.0033	1	1	0	6	6	0	TCA / organic transformation.other organic acid transformations.atp-citrate lyase
Solyc08g013860.3.1	Malic enzyme (ME (AHRD V3.3 K4CJ21_SOLLC))	5.5	0	0.00016082	0.00014234	0.0008391	0.0008391	0	0.036	0	1	1	4	4	0	TCA / organic transformation.other organic acid transformations.malic
Solyc12g005860.2.1	Aconitate hydratase (ACH (AHRD V3.3 K4DBC4_SOLLC))	6.7	0.00042477	0.00030787	0.00018166	0.0030788	0.0030788	0	0.0001	4	3	2	23	23	0	TCA / organic transformation.TCA.aconitase
Solyc12g044600.3.1	NADP-malic enzyme (ME)	23	0	0.0001573	0.00013922	0.0028726	0.0028726	0.001199	0.0001	2	4	2	16	16	4	TCA / organic transformation.other organic acid transformations.malic
Solyc05g050120.3.1	cytosolic NADP-malic enzyme (ME)	6.7	0.00036917	0.00026348	0.0011313	0.0059083	0.0059083	0	0.0001	2	1	4	30	30	0	TCA / organic transformation.other organic acid transformations.malic
Solyc05g053300.3.1	dihydrolipoamide dehydrogenase precursor (DHLDH)	6.7	0.00021375	0	0.0003275	0.0018245	0.0018245	0	0.045	1	0	1	8	8	0	TCA / organic transformation.TCA.pyruvate DH.E3
Solyc11g007990.2.1	chloroplast malate dehydrogenase (MDH)	5.8	0	0.00034514	0.00037048	0.0020639	0.0020639	0	0.045	0	1	1	8	8	0	TCA / organic transformation.other organic acid transformations.cyt MDH
List of Hsps and related proteins from upregulated protein list in Nps1*-AC fruits at BR stage			NSAF							Spectral counts
Accession Number	DESCRIPTION	Ratio	AC.BR_1	AC.BR_2	AC.BR_3	Nps1*.BR_1	Nps1*.BR_2	Nps1*.BR_3	PValue	AC.BR_1	AC.BR_2	AC.BR_3	Nps1*.BR_1	Nps1*.BR_2	Nps1*.BR_3	Mapman category
Solyc02g088610.3.1	LeHsp110/ClpB heat shock protein (ClpB3)	6	0.00010501	0.00038084	0.00031339	0.00079342	0.0031127	0.00092779	< 0.00010	1	3	3	5	26	7	stress.abiotic.heat
Solyc06g011370.3.1	Chaperone protein (AHRD V3.3 W9QX74_9ROSA)	3.4	0.00021434	0.00019434	0.00010662	0.00011568	0.0013899	0.00023672	< 0.00010	2	2	1	1	13	2	stress.abiotic.heat
Solyc11g020040.2.1	heat shock protein 70 (Hsp 70.2)	6.6	0.0003542	0.00042592	0	0.00071372	0.0015639	0.0028871	< 0.00010	1	3	0	2	7	13	stress.abiotic.heat
Solyc12g043120.2.1	Heat shock 70 kDa protein putative (Hsp 70 (AHRD V3.3 B9SQC9_RICCO))	2.4	0.00014486	0.00023226	0	0.0005838	0	0.00031487	0.00017	1	2	0	3	0	2	major CHO metabolism.degradation.sucrose.invertases.neutral
Solyc03g082920.3.1	Heat shock protein 70 (Hsp 70 (AHRD V3.3 Q9M4E8_CUCSA))	2.1	0.0034858	0.002059	0.00077244	0.0024645	0.0034201	0.0075766	0.00033	15	11	6	7	15	26	transport.misc
Solyc11g066060.2.1	heat shock protein 70 (Hsp 70 (AHRD V3.3 AT3G12580.1))	2.1	0.0018883	0.0019679	0.00092756	0.0032977	0.003335	0.0034888	< 0.00010	8	8	5	8	12	11	misc.cytochrome P450
Solyc12g015880.2.1	Heat shock protein 90-1 (Hsp 90-1)	18	0	0.00018616	0.00019628	0.0038437	0.003151	0	< 0.00010	0	1	1	10	14	0	stress.abiotic.heat
Solyc03g007890.3.1	class 2 small heat shock protein Le-Hsp17.6 (Class II sHsp)	8.6	0.0008815	0.001109	0.00058465	0.011237	0.011025	0	< 0.00010	3	6	3	35	43	0	RNA.regulation of transcription.MYB-related transcription factor family
Solyc03g115230.3.1	Solanum lycopersicum heat shock protein (ClpB1)	4.6	0.00027248	0.00057135	0.00075301	0.0037685	0.0035691	0	< 0.00010	2	4	5	21	26	0	protein.degradation.serine protease
Solyc06g036290.3.1	heat shock protein 90 (Hsp 90)	3.8	0.0001763	0.00055451	0.00038977	0.0019082	0.0023837	0	< 0.00010	1	2	1	8	11	0	stress.abiotic.heat
Solyc11g066100.2.1	heat shock protein 70 (Hsp 70 (AHRD V3.3 AT3G12580.1))	3.5	0.0018978	0.0005969	0.0020978	0.0066188	0.0073772	0.0022705	< 0.00010	7	2	6	18	27	7	cell wall.hemicellulose synthesis
Solyc06g083190.3.1	Peptidyl-prolyl cis-trans isomerase (PPI (AHRD V3.3 A0A0K9NXQ5_ZOSMR))	3	0.001043	0.00087478	0.0013835	0.0042647	0.0040543	0.0017277	0.0007	5	3	6	13	19	9	protein.folding
Solyc08g079170.3.1	Heat shock protein STI (Hsp STI (AHRD V3.3 W9R4M6_9ROSA))	2	0.0027867	0.0029216	0.0049761	0.0077339	0.0081516	0.0059183	0.001	12	11	18	22	30	20	stress.biotic.heat shock proteins
Solyc06g060290.3.1	Protein disulfide-isomerase (PDI (AHRD V3.3 A0A0V0IRM2_SOLCH))	5	0.00036131	0.0011544	0.00019309	0.0062074	0.0023899	0	0.00015	2	5	1	23	11	0	redox.thioredoxin
Solyc09g091180.3.1	Chaperonin CPN60 mitochondrial (CPN 60 (AHRD V3.3 CH60A_ARATH))	4.2	0.00032324	0.0010328	0.00017275	0.0045617	0.0018092	0	0.0042	2	5	1	17	9	0	protein.postranslational modification
Solyc01g028810.3.1	Chaperonin-60 beta subunit (CPN 60 β (AHRD V3.3 P93570_SOLTU))	3.5	0.0010936	0.001797	0.0015028	0.0088188	0.0066771	0	< 0.00010	7	8	7	30	29	0	PS.calvin cycle.rubisco interacting
Solyc07g049450.3.1	Protein disulfide isomerase family (PDI family (AHRD V3.3 A9CPA7_SOYBN))	3.4	0.00021662	0.0011074	0.00023153	0.0031899	0.0019839	0.00011069	0.022	1	4	1	9	5	1	hormone metabolism.brassinosteroid.synthesis-degradation.BRs.DET2
Solyc05g053470.3.1	Chaperonin CPN60 mitochondrial (CPN 60 mito (AHRD V3.3 CH60A_ARATH))	3.1	0.00016331	0.0008349	0.00017456	0.0026054	0.00099716	0	0.037	1	4	1	9	4	0	protein.folding
Solyc11g069790.2.1	Chaperonin 60 alpha subunit (CPN 60 α (AHRD V3.3 Q9ZTV1_CANLI))	6.4	0.00050417	0.00050952	0.0012889	0.00034509	0.012745	0.001538	0.0098	2	2	2	2	11	2	PS.calvin cycle.rubisco interacting
Solyc04g011440.4.1	ethylene-responsive heat shock protein cognate 70 (Hsp cognate 70)	2.8	0	0.0027613	0.0017462	0.0010909	0.0073257	0.0041675	0.028	0	10	2	5	7	5	cell wall.hemicellulose synthesis
List of TCA cycle proteins from upregulated protein list in Nps1*-AC fruits at BR stage			NSAF							Spectral counts
Accession Number	DESCRIPTION	Ratio	AC.BR_1	AC.BR_2	AC.BR_3	Nps1*.BR_1	Nps1*.BR_2	Nps1*.BR_3	PValue	AC.BR_1	AC.BR_2	AC.BR_3	Nps1*.BR_1	Nps1*.BR_2	Nps1*.BR_3	Mapman category
Solyc12g005860.2.1	Aconitate hydratase (ACH (AHRD V3.3 K4DBC4_SOLLC))	4.7	0.00050608	0.00039793	0.00055942	0.0038039	0.0031005	0	< 0.00010	4	3	4	21	25	0	TCA / organic transformation.TCA.aconitase
Solyc01g059880.3.1	ATP-citrate synthase putative (CS (AHRD V3.3 B9RZR0_RICCO))	4.6	0.0010207	0.00042804	0.00067697	0.003928	0.0044852	0.0013151	< 0.00010	4	2	3	13	17	6	TCA / organic transformation.other organic acid transformations.atp-citrate lyase
Solyc07g052350.3.1	Aconitate hydratase (ACH (AHRD V3.3 K4CFD4_SOLLC))	3.7	0.00012474	0	0.00013789	0.00045004	0.00052706	0	0.0048	1	0	1	3	3	0	TCA / organic transformation.TCA.aconitase
Solyc05g050120.3.1	cytosolic NADP-malic enzyme (ME)	2.2	0.0049303	0.0029216	0.0049761	0.011601	0.011775	0.0043401	0.00012	19	9	16	28	36	15	TCA / organic transformation.other organic acid transformations.malic
Solyc12g044600.3.1	NADP-malic enzyme (ME)	2.1	0.0013575	0.0018299	0.0015006	0.0037316	0.0042609	0.0017847	0.024	6	8	6	10	16	7	TCA / organic transformation.other organic acid transformations.malic
Solyc01g101040.3.1	ATP-citrate synthase putative (CS (AHRD V3.3 B9RFP8_RICCO))	3.7	0.00022123	0.001131	0	0.0019004	0.0029267	0.0002261	0.01	1	3	0	3	7	2	TCA / organic transformation.other organic acid transformations.atp-citrate lyase
Solyc03g115990.2.1	Malate dehydrogenase (MDH (AHRD V3.3 A0A061G4A3_THECC))	8.6	0.00021901	0.00021826	0	0.0025026	0.0012371	0	< 0.00010	1	1	0	14	1	0	TCA / organic transformation.TCA.malate DH
List of Hsps and related proteins from upregulated protein list in Nps1*-AC fruits at RR stage			NSAF							Spectral counts
Accession Number	DESCRIPTION	Ratio	AC.RR_1	AC.RR_2	AC.RR_3	Nps1*.RR_1	Nps1*.RR_2	Nps1*.RR_3	PValue	AC.RR_1	AC.RR_2	AC.RR_3	Nps1*.RR_1	Nps1*.RR_2	Nps1*.RR_3	Mapman category
Solyc07g042250.3.1	chaperonin 21 precursor (CPN 21)	5.6	0.00042195	0.0012311	0.00043802	0.005583	0.0021005	0.0040099	< 0.00010	1	3	1	7	5	7	stress.abiotic.heat
Solyc12g009250.2.1	Chaperonin (CPN (AHRD V3.3 Q69QD5_ORYSJ))	3.5	0.0012709	0.00082396	0.00043976	0.004586	0.0021088	0.0023005	0.00075	2	2	1	6	4	4	stress.abiotic.heat
Solyc03g093690.3.1	Peptide methionine sulfoxide reductase A4 (MSR)	3	0.00083077	0.00040397	0.0004312	0.0019986	0.0012407	0.0016918	0.021	2	1	1	4	3	3	protein.postranslational modification
Solyc06g076970.3.1	Peptidyl-prolyl cis-trans isomerase (PPI (AHRD V3.3 K4CA55_SOLLC))	2.7	0	0.00082724	0.00088302	0.0015348	0.0012703	0.0017322	0.037	0	2	2	2	2	2	protein.postranslational modification
Solyc01g009990.3.1	Peptidyl-prolyl cis-trans isomerase (PPI (AHRD V3.3 K4ATJ4_SOLLC))	7.2	0.00050153	0	0.00047058	0.0029268	0.0030743	0.0010373	0.00092	1	0	1	3	3	3	cell.cycle.peptidylprolyl isomerase
Solyc12g042830.2.1	Small heat-shock protein putative (sHsp (AHRD V3.3 B9RV59_RICCO))	3.7	0.00053844	0	0.00050521	0.0015711	0.00082513	0.0014848	0.02	1	0	1	1	1	3	RNA.processing.RNA helicase
Solyc06g036290.3.1	heat shock protein 90 (Hsp 90)	4.4	0.0012504	0	0.0017468	0.0033282	0.0051459	0.0046057	< 0.00010	8	0	12	26	25	24	stress.abiotic.heat
Solyc03g007890.3.1	class 2 small heat shock protein Le-Hsp17.6 (Class II sHsp)	3.5	0.00015629	0	0.0004367	0.00071318	0.0009081	0.00046057	< 0.00010	1	0	2	4	6	3	stress.abiotic.heat
Solyc11g066100.2.1	heat shock protein 70 (Hsp 70 (AHRD V3.3 AT3G12580.1))	2.9	0.0010095	0	0.00031339	0.0016634	0.00081461	0.0013221	0.00022	5	0	2	10	5	8	stress.abiotic.heat
Solyc01g106210.3.1	Heat shock protein 70 (Hsp 70.4 (AHRD V3.3 B9HN74_POPTR))	2.7	0.00096944	0	0.00075241	0.0015974	0.0014082	0.0015871	0.00084	6	0	4	13	7	6	stress.abiotic.heat
Solyc11g020040.2.1	heat shock protein 70 (Hsp 70.2)	2.1	0.0041341	0.00024945	0.00088854	0.0038696	0.0033875	0.0035923	< 0.00010	19	2	5	25	19	17	stress.abiotic.heat
Solyc09g091180.3.1	Chaperonin CPN60 mitochondrial (CPN 60 mito AHRD V3.3 CH60A_ARATH)	2	0.0022804	0	0.00088496	0.0023124	0.0016562	0.00224	0.002	8	0	5	14	9	9	protein.postranslational modification
Solyc03g115230.3.1	Solanum lycopersicum heat shock protein (ClpB1)	3.7	0.00028818	0.0017849	0.00076239	0.00077965	0.0047146	0.0050204	< 0.00010	3	15	6	7	18	28	protein.degradation.serine protease
Solyc05g014280.3.1	small heat shock protein 1 (sHsp 1)	8.5	0	0.00098169	0.00041157	0.0090029	0	0.0028979	< 0.00010	0	2	1	10	0	5	RNA.regulation of transcription.ABI3/VP1-related B3-domain-containing transcription factor family
List of carotenoid related proteins from upregulated protein list in Nps1*-AC fruits at RR stage			NSAF							Spectral counts
Accession Number	DESCRIPTION	Ratio	AC.RR_1	AC.RR_2	AC.RR_3	Nps1*.RR_1	Nps1*.RR_2	Nps1*.RR_3	PValue	AC.RR_1	AC.RR_2	AC.RR_3	Nps1*.RR_1	Nps1*.RR_2	Nps1*.RR_3	Mapman category
Solyc02g081170.3.1	Plastid lipid associated protein CHRC	4.2	0.0023358	0.0016939	0.0051131	0.0043017	0.029898	0.0040002	0.0055	5	4	14	6	5	7	misc.UDP glucosyl and glucoronyl transferases
List of TCA cycle proteins from upregulated protein list in Nps1*-AC fruits at RR stage			NSAF							Spectral counts
Accession Number	DESCRIPTION	Ratio	AC.RR_1	AC.RR_2	AC.RR_3	Nps1*.RR_1	Nps1*.RR_2	Nps1*.RR_3	PValue	AC.RR_1	AC.RR_2	AC.RR_3	Nps1*.RR_1	Nps1*.RR_2	Nps1*.RR_3	Mapman category
Solyc01g094200.3.1	Malic enzyme (ME (AHRD V3.3 K4AZG1_SOLLC))	3.2	0.00035098	0	0.00016344	0.00080076	0.00033988	0.00051713	0.027	2	0	1	6	2	3	TCA / organic transformation.other organic acid transformations.malic
Solyc07g052350.3.1	Aconitate hydratase (ACH (AHRD V3.3 K4CFD4_SOLLC))	3.1	0.00011058	0	0.00041197	0.0007569	0.00042835	0.00043449	< 0.00010	1	0	4	8	3	3	TCA / organic transformation.TCA.aconitase
Solyc03g115990.2.1	Malate dehydrogenase (MDH (AHRD V3.3 A0A061G4A3_THECC))	10	0	0.001255	0.00035077	0.00059022	0.014768	0.0012349	0.0073	0	6	2	2	4	4	TCA / organic transformation.TCA.malate DH

### Sheet: Nps1-AC-DOWNREGULATED
List of Hsps and related proteins from downregulated protein list in Nps1*-AC fruits at MG stage			NSAF							Spectral counts
Accession Number	DESCRIPTION	Ratio	AC.MG_1	AC.MG_2	AC.MG_3	Nps1*.MG_1	Nps1*.MG_2	Nps1*.MG_3	PValue	AC.MG_1	AC.MG_2	AC.MG_3	Nps1*.MG_1	Nps1*.MG_2	Nps1*.MG_3	Mapman category
Solyc11g010470.2.1	14-3-3 protein 1	0.5	0.0016735	0.00080861	0.0025049	0.00052739	0.00052739	0.0015409	0.019	5	2	8	1	1	2	metal handling.binding chelation and storage
List of TCA cycle proteins from downregulated protein list in Nps1*-AC fruits at MG stage			NSAF							Spectral counts
Accession Number	DESCRIPTION	Ratio	AC.MG_1	AC.MG_2	AC.MG_3	Nps1*.MG_1	Nps1*.MG_2	Nps1*.MG_3	PValue	AC.MG_1	AC.MG_2	AC.MG_3	Nps1*.MG_1	Nps1*.MG_2	Nps1*.MG_3	Mapman category
Solyc01g007910.3.1	succinyl-CoA ligase alpha 1 subunit (Suc coA lig)	0.2	0.0013291	0.00059796	0.001337	0	0.00032922	0.00032922	0.0044	4	2	4	0	1	1	TCA / organic transformation.TCA.succinyl-CoA ligase
Solyc04g040180.3.1	S-adenosylmethionine-dependent methyltransferase putative (SAM MT (AHRD V3.3 B9SZS6_RICCO))	0.4	0.0040113	0.001128	0.0040354	0.0015094	0.0012421	0.0012421	0.0064	10	3	10	6	3	3	TCA / organic transformation.TCA.pyruvate DH.E1
Solyc05g006520.3.1	Pyruvate dehydrogenase AF209924 (PDH)	0.3	0.00090281	0.00025387	0.00090822	0	0.00027955	0.00027955	0.025	4	1	4	0	1	1	TCA / organic transformation.TCA.pyruvate DH.E1
Solyc06g072580.3.1	Pyruvate dehydrogenase E1 component subunit beta (PDH (AHRD V3.3 B6T6H3_MAIZE))	0.4	0.0012023	0.00027047	0.0012095	0	0.00059565	0.00059565	0.044	4	1	4	0	2	2	TCA / organic transformation.TCA.pyruvate DH.E1
Solyc07g062650.3.1	Malate dehydrogenase (MDH (AHRD V3.3 K4CGU8_SOLLC))	0.1	0.0086813	0.0072322	0.005889	0.0011321	0.0011321	0	0.0001	29	25	23	3	3	0	TCA / organic transformation.TCA.malate DH
Solyc12g009410.2.1	Pyruvate dehydrogenase E1 component subunit alpha (PDH (AHRD V3.3 K4DC29_SOLLC))	0.4	0.00047352	0.0013728	0.001215	0.00059691	0.00059691	0	0.029	2	6	6	2	2	0	TCA / organic transformation.TCA.pyruvate DH.E1
List of Hsps and related proteins from downregulated protein list in Nps1*-AC fruits at BR stage			NSAF							Spectral counts
Accession Number	DESCRIPTION	Ratio	AC.BR_1	AC.BR_2	AC.BR_3	Nps1*.BR_1	Nps1*.BR_2	Nps1*.BR_3	PValue	AC.BR_1	AC.BR_2	AC.BR_3	Nps1*.BR_1	Nps1*.BR_2	Nps1*.BR_3	Mapman category
Solyc01g103450.3.1	Heat shock protein 70 (Hsp 70.1 (AHRD V3.3 Q39641_CUCSA))	0.4	0.0005921	0.0014764	0.00073631	0.00031956	0.00054848	0.00016349	0.02	4	11	5	2	3	1	stress.abiotic.heat
Solyc09g011880.3.1	chaperone protein dnaJ-like protein (AHRD V3.3 AT2G38000.1)	0.2	0.00086391	0.00090574	0.00095498	0	0.00024335	0.00026502	0.011	3	3	3	0	1	1	protein.folding
Solyc11g010470.2.1	14-3-3 protein 1	0.5	0.0016717	0.0015157	0.0037419	0.00045111	0.0019357	0.0013847	0.041	4	4	5	1	3	2	metal handling.binding chelation and storage
List of TCA cycle proteins from downregulated protein list in Nps1*-AC fruits at BR stage			NSAF							Spectral counts
Accession Number	DESCRIPTION	Ratio	AC.BR_1	AC.BR_2	AC.BR_3	Nps1*.BR_1	Nps1*.BR_2	Nps1*.BR_3	PValue	AC.BR_1	AC.BR_2	AC.BR_3	Nps1*.BR_1	Nps1*.BR_2	Nps1*.BR_3	Mapman category
Solyc05g005490.3.1	carbonic anhydrase (CA)	0.3	0.00045729	0.0029327	0.00064178	0.00061429	0.00044868	0	0.015	1	8	2	1	1	0	TCA / organic transformation.carbonic anhydrases
Solyc06g072580.3.1	Pyruvate dehydrogenase E1 component subunit beta (PDH (AHRD V3.3 B6T6H3_MAIZE))	0.4	0.0017849	0.0019553	0.0008176	0.00093872	0.0010379	0	0.0061	5	5	2	2	3	0	TCA / organic transformation.TCA.pyruvate DH.E1
Solyc07g006790.3.1	Acetyltransferase component of pyruvate dehydrogenase complex (AT (AHRD V3.3 K4CBF0_SOLLC))	0.2	0.0038155	0.0049414	0.0039696	0.00026992	0.00037933	0.0022721	< 0.00010	14	19	16	1	2	10	TCA / organic transformation.TCA.pyruvate DH.E2
Solyc07g062650.3.1	Malate dehydrogenase (MDH (AHRD V3.3 K4CGU8_SOLLC))	0.1	0.010218	0.0079046	0.01006	0.0016499	0.0024628	0	< 0.00010	22	15	19	5	8	0	TCA / organic transformation.TCA.malate DH
Solyc09g090700.1.1	Aldehyde dehydrogenase (ADH (AHRD V3.3 A0A0V0ICD2_SOLCH))	0.1	0.0021399	0.0022435	0.0023655	0	0.00020093	0.00065646	< 0.00010	8	9	8	0	1	2	TCA / organic transformation.other organic acid transformations.misc
List of Hsps and related proteins from downregulated protein list in Nps1*-AC fruits at RR stage			NSAF							Spectral counts
Accession Number	DESCRIPTION	Ratio	AC.RR_1	AC.RR_2	AC.RR_3	Nps1*.RR_1	Nps1*.RR_2	Nps1*.RR_3	PValue	AC.RR_1	AC.RR_2	AC.RR_3	Nps1*.RR_1	Nps1*.RR_2	Nps1*.RR_3	Mapman category
Solyc01g103450.3.1	Heat shock protein 70 (Hsp 70.1 (AHRD V3.3 Q39641_CUCSA))	0.3	0.0010616	0.006424	0.0053123	0.0015488	0.0013556	0.00073183	< 0.00010	6	26	21	5	5	6	stress.abiotic.heat
Solyc03g118340.3.1	Chloroplast ATP-dependent Clp protease chaperone protein (ClpC2 (AHRD V3.3 A0A088FCE7_NICBE))	0.1	0.00011528	0.00089692	0.0022738	0	0.00011478	0.00031302	< 0.00010	1	5	16	0	1	2	stress.abiotic.heat
Solyc05g010670.3.1	Heat shock family protein (Hsp family protein (AHRD V3.3 B9HWT4_POPTR))	0.2	0	0.0057068	0.0010001	0	0.00046382	0.0010131	0.00047	0	19	3	0	1	3	signalling.receptor kinases.leucine rich repeat III
List of carotenoid related proteins from downregulated protein list in Nps1*-AC fruits at RR stage			NSAF							Spectral counts
Solyc01g109300.3.1	4-hydroxy-3-methylbut-2-enyl diphosphate reductase	0.2	0.00053961	0.00079429	0.0020252	0	0.00041346	0.000186	0.035	2	3	6	0	1	1	secondary metabolism.isoprenoids.non-mevalonate pathway.HDR
List of TCA cycle proteins from downregulated protein list in Nps1*-AC fruits at RR stage			NSAF							Spectral counts
Accession Number	DESCRIPTION	Ratio	AC.RR_1	AC.RR_2	AC.RR_3	Nps1*.RR_1	Nps1*.RR_2	Nps1*.RR_3	PValue	AC.RR_1	AC.RR_2	AC.RR_3	Nps1*.RR_1	Nps1*.RR_2	Nps1*.RR_3	Mapman category
Solyc07g006790.3.1	Acetyltransferase component of pyruvate dehydrogenase complex (AT (AHRD V3.3 K4CBF0_SOLLC))	0.1	0.00089967	0.0011036	0.0014773	0	0.00034467	0.00015506	0.011	4	4	7	0	1	1	TCA / organic transformation.TCA.pyruvate DH.E2
Solyc09g090700.1.1	Aldehyde dehydrogenase (ADH (AHRD V3.3 A0A0V0ICD2_SOLCH))	0.2	0.00063237	0.00033069	0.00078527	0.00016031	0	0.00020705	0.034	3	2	3	1	0	1	TCA / organic transformation.other organic acid transformations.misc
Solyc11g007990.2.1	chloroplast malate dehydrogenase (MDH)	0.4	0.00099576	0.0013669	0.0004637	0.00018932	0.00048213	0.00048905	0.05	3	5	2	1	2	2	TCA / organic transformation.other organic acid transformations.cyt MDH

### Sheet: Proteins-only in Nps1
Hsps and related proteins list from proteins identified only in Nps1* fruits at MG stage			NSAF							Spectral counts
Accession Number	DESCRIPTION	Ratio	AC.MG_1	AC.MG_2	AC.MG_3	Nps1*.MG_1	Nps1*.MG_2	Nps1*.MG_3	PValue	AC.MG_1	AC.MG_2	AC.MG_3	Nps1*.MG_1	Nps1*.MG_2	Nps1*.MG_3	Mapman category
Solyc03g120850.3.1	Chaperonin-60 beta subunit (CPN 60 β (AHRD V3.3 P93570_SOLTU))	INF	0	0	0	0.00074286	0.00074286	0	0.01	0	0	0	6	6	0	protein.folding
Solyc07g043560.3.1	Heat shock 70 kDa protein putative (Hsp 70 ((AHRD V3.3 B9S3M9_RICCO))	INF	0	0	0	0	0.0005999	0.0005999	0.0014	0	0	0	0	5	5	PS.calvin cycle.rubisco small subunit
Solyc09g075010.3.1	Hsp20-like chaperones superfamily protein (Hsp 20 (AHRD V3.3 - AT4G02450.2))	INF	0	0	0	0.00059034	0.00097158	0.00097158	0.019	0	0	0	2	2	2	not assigned.no ontology.glycine rich proteins
Solyc11g020040.2.1	heat shock protein 70 (Hsp 70.2)	INF	0	0	0	0.00065913	0.00065913	0	0.0011	0	0	0	9	9	0	stress.abiotic.heat
TCA cycle proteins list from proteins identified only in Nps1* fruits at MG stage			NSAF							Spectral counts
Accession Number	DESCRIPTION	Ratio	AC.MG_1	AC.MG_2	AC.MG_3	Nps1*.MG_1	Nps1*.MG_2	Nps1*.MG_3	PValue	AC.MG_1	AC.MG_2	AC.MG_3	Nps1*.MG_1	Nps1*.MG_2	Nps1*.MG_3	Mapman category
Solyc05g009530.3.1	Dihydrolipoamide acetyltransferase component of pyruvate dehydrogenase complex (DHLAT (AHRD V3.3 K4BXC7_SOLLC))	INF	0	0	0	0.0005722	0.0005722	0	0.048	0	0	0	2	2	0	TCA / organic transformation.TCA.pyruvate DH.E2
Solyc11g007720.2.1	Dihydrolipoamide acetyltransferase component of pyruvate dehydrogenase complex (DHLAT (AHRD V3.3 K4D533_SOLLC))	INF	0	0	0	0.00061174	0.00061174	0	0.011	0	0	0	3	3	0	TCA / organic transformation.TCA.pyruvate DH.E2
Hsps and related proteins list from proteins identified only in Nps1* fruits at BR stage			NSAF							Spectral counts
Accession Number	DESCRIPTION	Ratio	AC.BR_1	AC.BR_2	AC.BR_3	Nps1*.BR_1	Nps1*.BR_2	Nps1*.BR_3	PValue	AC.BR_1	AC.BR_2	AC.BR_3	Nps1*.BR_1	Nps1*.BR_2	Nps1*.BR_3	Mapman category
Solyc03g082420.3.1	Heat shock protein (Hsp 21 (AHRD V3.3 A9QVH3_9FABA))	INF	0	0	0	0.0014995	0	0.0016375	0.0073	0	0	0	4	0	1	hormone metabolism.brassinosteroid.synthesis-degradation.BRs.DET2
Solyc03g117630.1.1	heat shock protein 70 (Hsp 70 (AHRD V3.3 AT3G12580.1))	INF	0	0	0	0.00091293	0.00080187	0.00017465	< 0.00010	0	0	0	4	4	1	protein.folding
Solyc09g075950.1.1	Heat shock protein 70 (Hsp 70 (AHRD V3.3 B9HJX1_POPTR))	INF	0	0	0	0.0010366	0.0018209	0.0001983	0.00019	0	0	0	4	8	1	stress.abiotic.heat
Solyc11g066100.2.1	heat shock protein 70 (Hsp 70 (AHRD V3.3 AT3G12580.1))	INF	0	0	0	0.0003435	0.00058958	0.00070294	< 0.00010	0	0	0	2	4	4	misc.cytochrome P450
Solyc12g043120.2.1	Heat shock 70 kDa protein putative (Hsp 70 (AHRD V3.3 B9SQC9_RICCO))	INF	0	0	0	0.00017644	0.00024795	0	< 0.00010	0	0	0	1	2	0	major CHO metabolism.degradation.sucrose.invertases.neutral
TCA cycle proteins list from proteins identified only in Nps1* fruits at BR stage			NSAF							Spectral counts
Accession Number	DESCRIPTION	Ratio	AC.BR_1	AC.BR_2	AC.BR_3	Nps1*.BR_1	Nps1*.BR_2	Nps1*.BR_3	PValue	AC.BR_1	AC.BR_2	AC.BR_3	Nps1*.BR_1	Nps1*.BR_2	Nps1*.BR_3	Mapman category
Solyc08g013860.3.1	Malic enzyme (ME (AHRD V3.3 K4CJ21_SOLLC))	INF	0	0	0	0.0019075	0.0011728	0.0010948	< 0.00010	0	0	0	6	7	6	TCA / organic transformation.other organic acid transformations.malic
Hsps and related proteins list from proteins identified only in Nps1* fruits at RR stage			NSAF							Spectral counts
Accession Number	DESCRIPTION	Ratio	AC.RR_1	AC.RR_2	AC.RR_3	Nps1*.RR_1	Nps1*.RR_2	Nps1*.RR_3	PValue	AC.RR_1	AC.RR_2	AC.RR_3	Nps1*.RR_1	Nps1*.RR_2	Nps1*.RR_3	Mapman category
Solyc01g105340.3.1	Chaperone protein DnaJ (DNAJ CPN (AHRD V3.3 W9QNE7_9ROSA))	INF	0	0	0	0.00018804	0.00023944	0.0012144	0.0075	0	0	0	1	1	5	cell wall.degradation.mannan-xylose-arabinose-fucose
Solyc03g082420.3.1	Heat shock protein (Hsp 21 (AHRD V3.3 A9QVH3_9FABA))	INF	0	0	0	0.0046331	0.0032443	0.002919	< 0.00010	0	0	0	4	3	6	hormone metabolism.brassinosteroid.synthesis-degradation.BRs.DET2
Solyc03g113930.2.1	Heat-shock protein putative (Hsp putative (AHRD V3.3 B9S5K5_RICCO))	INF	0	0	0	0.0014268	0.00059047	0.0016103	0.00079	0	0	0	1	1	2	stress.abiotic.heat
Solyc03g117630.1.1	heat shock protein 70 (Hsp 70 (AHRD V3.3 AT3G12580.1))	INF	0	0	0	0.0002559	0.00032584	0	< 0.00010	0	0	0	2	2	0	stress.abiotic.heat
Solyc03g120850.3.1	Chaperonin-60 beta subunit (CPN 60 β (AHRD V3.3 P93570_SOLTU))	INF	0	0	0	0.00013629	0	0.00017603	0.006	0	0	0	1	0	1	protein.folding
Solyc04g072160.3.1	Hsp20-like chaperones superfamily protein (Hsp 20 ((AHRD V3.3 A0A061FJ96_THECC))	INF	0	0	0	0.00089467	0.00093411	0.00054478	0.038	0	0	0	1	2	1	RNA.regulation of transcription.AtSR transcription factor family
Solyc06g076970.3.1	Peptidyl-prolyl cis-trans isomerase (PPI (AHRD V3.3 K4CA55_SOLLC))	INF	0	0	0	0.0018624	0	0.00051955	0.0068	0	0	0	2	0	1	cell.cycle.peptidylprolyl isomerase
Solyc11g020330.1.1	sHsp small heat shock protein (sHsp)	INF	0	0	0	0.0019101	0	0.0027078	0.00049	0	0	0	2	0	5	stress.abiotic.heat
Carotenoid related proteins list from proteins identified only in Nps1* fruits at RR stage			NSAF							Spectral counts
Accession Number	DESCRIPTION	Ratio	AC.RR_1	AC.RR_2	AC.RR_3	Nps1*.RR_1	Nps1*.RR_2	Nps1*.RR_3	PValue	AC.RR_1	AC.RR_2	AC.RR_3	Nps1*.RR_1	Nps1*.RR_2	Nps1*.RR_3	Mapman category
Solyc04g056390.3.1	isopentenyl diphosphate isomerase	INF	0	0	0	0.0021141	0.00082775	0.0009655	0.00028	unknown	0	0	0	3	3	secondary metabolism.isoprenoids.mevalonate pathway.isopentenyl pyrophosphatedimethyllallyl pyrophosphate isomerase
Solyc07g064590.3.1	inducible plastid-lipid associated protein (CHRD)	INF	0	0	0	0.00087241	0	0.001649	0.0085	0	0	0	1	0	4	RNA.regulation of transcription.putative transcription regulator

### Sheet: Proteins-only in AC
Hsps and related proteins list from proteins identified only in AC fruits at MG stage			NSAF							Spectral counts
Accession Number	DESCRIPTION	Ratio	AC.MG_1	AC.MG_2	AC.MG_3	Nps1*.MG_1	Nps1*.MG_2	Nps1*.MG_3	PValue	AC.MG_1	AC.MG_2	AC.MG_3	Nps1*.MG_1	Nps1*.MG_2	Nps1*.MG_3	Mapman category
Solyc01g102960.3.1	Heat-shock protein putative (Hsp putative (AHRD V3.3 B9S5K5_RICCO))	0	0.0090476	0.0016143	0.0025992	0	0	0	0.0001	16	2	3	0	0	0	stress.abiotic.heat
Solyc01g105710.3.1	peptidyl-prolyl isomerase FKBP12 (PPI)	0	0.0047712	0	0.0029241	0	0	0	0.00031	5	0	2	0	0	0	misc.protease inhibitor/seed storage/lipid transfer protein (LTP) family protein
Solyc01g106260.3.1	Heat shock protein 70 (Hsp 70.3 (AHRD V3.3 B9HN74_POPTR))	0	0.00031703	0.00031897	0	0	0	0	0.0058	2	2	0	0	0	0	stress.abiotic.heat
Solyc02g086910.3.1	Peptidyl-prolyl cis-trans isomerase putative (PPI (AHRD V3.3 B9RUU4_RICCO))	0	0.00094276	0.0031887	0.0016127	0	0	0	0.00027	2	7	4	0	0	0	protein.folding
Solyc04g014480.3.1	Heat-shock protein putative (Hsp putative (AHRD V3.3 B9S3B2_RICCO))	0	0.0029483	0	0.0022586	0	0	0	0.00099	4	0	2	0	0	0	stress.abiotic.heat
Solyc06g076520.1.1	Class I heat shock protein (Class I Hsp (AHRD V3.3 F4YBC5_SOLNI))	0	0.012492	0.00099061	0.0042533	0	0	0	0.0001	20	2	5	0	0	0	stress.abiotic.heat
Solyc06g076540.1.1	Class I heat shock protein (Class I Hsp (AHRD V3.3 F4YBC5_SOLNI)0	0	0.0048579	0.00099061	0.0021266	0	0	0	0.0001	17	2	3	0	0	0	stress.abiotic.heat
Solyc06g076560.2.1	17.6 kD class I small heat shock protein (Class I sHsp)	0	0.0055519	0.00099061	0.00319	0	0	0	0.0001	17	2	5	0	0	0	stress.abiotic.heat
Solyc08g062450.1.1	Heat-shock protein putative (Hsp putative (AHRD V3.3 B9RQT7_RICCO))	0	0.0054114	0.00096553	0.0041456	0	0	0	0.0001	8	1	4	0	0	0	stress.abiotic.heat
Solyc09g010190.3.1	Peptidyl-prolyl cis-trans isomerase (PPI (AHRD V3.3 K4CR47_SOLLC))	0	0.00065167	0.0018604	0.00099849	0	0	0	0.0099	1	2	1	0	0	0	cell.cycle.peptidylprolyl isomerase
Solyc09g015000.3.1	Heat-shock protein putative (Hsp putative (AHRD V3.3 B9S3B2_RICCO))	0	0.0089062	0.0029337	0.0031491	0	0	0	0.0001	13	3	3	0	0	0	hormone metabolism.auxin.induced-regulated-responsive-activated
Solyc09g057670.3.1	Peptidyl-prolyl cis-trans isomerase (PPI (AHRD V3.3 A0A0K9NV42_ZOSMR))	0	0.0014346	0.0010239	0.003297	0	0	0	0.00099	2	1	3	0	0	0	cell.cycle.peptidylprolyl isomerase
Solyc11g006070.2.1	Peptidyl-prolyl cis-trans isomerase (PPI (AHRD V3.3 M1CSR8_SOLTU))	0	0.0030536	0.00087174	0.00093572	0	0	0	0.00031	5	1	1	0	0	0	cell.cycle.peptidylprolyl isomerase
TCA cycle proteins list from proteins identified only in AC fruits at MG stage			NSAF							Spectral counts
Accession Number	DESCRIPTION	Ratio	AC.MG_1	AC.MG_2	AC.MG_3	Nps1*.MG_1	Nps1*.MG_2	Nps1*.MG_3	PValue	AC.MG_1	AC.MG_2	AC.MG_3	Nps1*.MG_1	Nps1*.MG_2	Nps1*.MG_3	Mapman category
Solyc08g077920.3.1	Isocitrate dehydrogenase [NAD] subunit mitochondrial (IDH (AHRD V3.3 K4CNF1_SOLLC))	0	0.00048092	0.00054093	0.00048381	0	0	0	0.012	2	2	2	0	0	0	TCA / organic transformation.other organic acid transformations.IDH
Solyc10g074500.2.1	mitochondrial NAD-dependent isocitrate dehydrogenase (IDH)	0	0.00094637	0	0.00095205	0	0	0	0.0029	3	0	3	0	0	0	TCA / organic transformation.TCA.IDH
Solyc12g014180.2.1	Malate dehydrogenase (MDH (AHRD V3.3 K4DCV3_SOLLC))	0	0.0012902	0	0.0012979	0	0	0	0.0001	5	0	5	0	0	0	TCA / organic transformation.TCA.malate DH
List of proteases from proteins identified only in AC fruits at MG stage			NSAF							Spectral counts
Accession Number	DESCRIPTION	Ratio	AC.MG_1	AC.MG_2	AC.MG_3	Nps1*.MG_1	Nps1*.MG_2	Nps1*.MG_3	PValue	AC.MG_1	AC.MG_2	AC.MG_3	Nps1*.MG_1	Nps1*.MG_2	Nps1*.MG_3	Mapman category
Solyc02g086830.3.1	Protease Do-like 1 (Protease Do (AHRD V3.3 W9SPU6_9ROSA))	0	0.00048454	0.0021071	0.00082887	0	0	0	0.0001	2	9	4	0	0	0	protein.degradation.serine protease
Hsps and related proteins list from proteins identified only in AC fruits at BR stage			NSAF							Spectral counts
Accession Number	DESCRIPTION	Ratio	AC.BR_1	AC.BR_2	AC.BR_3	Nps1*.BR_1	Nps1*.BR_2	Nps1*.BR_3	PValue	AC.BR_1	AC.BR_2	AC.BR_3	Nps1*.BR_1	Nps1*.BR_2	Nps1*.BR_3	Mapman category
Solyc11g006070.2.1	Peptidyl-prolyl cis-trans isomerase (PPI (AHRD V3.3 M1CSR8_SOLTU))	0	0.0030536	0.00087174	0.00093572	0	0	0	0.00031	5	1	1	0	0	0	cell.cycle.peptidylprolyl isomerase
Solyc01g106260.3.1	Heat shock protein 70 (Hsp 70.3 (AHRD V3.3 B9HN74_POPTR))	0	0	0.00028165	0.00015451	0	0	0	0.0039	0	2	1	0	0	0	stress.abiotic.heat
Solyc07g049450.3.1	Protein disulfide isomerase family (PDI family protein (AHRD V3.3 A9CPA7_SOYBN))	0	0.00053537	0.0013338	0.00085167	0	0	0	0.015	2	4	2	0	0	0	hormone metabolism.brassinosteroid.synthesis-degradation.BRs.DET2
Solyc11g010200.2.1	14-3-3 family protein AF079104	0	0.00047318	0.00037932	0.00099612	0	0	0	< 0.00010	1	1	3	0	0	0	signalling.14-3-3 proteins
Solyc12g013580.2.1	Peptidyl-prolyl cis-trans isomerase putative (PPI (AHRD V3.3 B9SW20_RICCO))	0	0.00019415	0.00049626	0.00062253	0	0	0	0.0051	1	1	3	0	0	0	cell.cycle.peptidylprolyl isomerase
Solyc12g013590.2.1	Peptidyl-prolyl cis-trans isomerase putative (PPI (AHRD V3.3 B9SW20_RICCO))	0	0.00019415	0.00049626	0.00062253	0	0	0	0.0051	1	1	3	0	0	0	cell.cycle.peptidylprolyl isomerase
TCA cycle proteins list from proteins identified only in AC fruits at BR stage			NSAF							Spectral counts
Accession Number	DESCRIPTION	Ratio	AC.BR_1	AC.BR_2	AC.BR_3	Nps1*.BR_1	Nps1*.BR_2	Nps1*.BR_3	PValue	AC.BR_1	AC.BR_2	AC.BR_3	Nps1*.BR_1	Nps1*.BR_2	Nps1*.BR_3	Mapman category
Solyc09g091070.2.1	Malate dehydrogenase (MDH (AHRD V3.3 A0A061G4A3_THECC))	0	0.00090853	0.0011612	0.00048553	0	0	0	< 0.00010	4	4	2	0	0	0	TCA / organic transformation.TCA.malate DH
Solyc12g005080.2.1	alpha - ketoglutarate dehydrogenase subunit E2 (α-KGDH)	0	0.00078559	0.0010496	0.00055127	0	0	0	0.00067	3	3	3	0	0	0	TCA / organic transformation.TCA.2-oxoglutarate dehydrogenase
Solyc12g014180.2.1	Malate dehydrogenase (MDH (AHRD V3.3 K4DCV3_SOLLC))	0	0.00027362	0.00034971	0.00029246	0	0	0	< 0.00010	1	1	1	0	0	0	TCA / organic transformation.TCA.malate DH
List of proteases from proteins identified only in AC fruits at BR stage			NSAF							Spectral counts
Accession Number	DESCRIPTION	Ratio	AC.BR_1	AC.BR_2	AC.BR_3	Nps1*.BR_1	Nps1*.BR_2	Nps1*.BR_3	PValue	AC.BR_1	AC.BR_2	AC.BR_3	Nps1*.BR_1	Nps1*.BR_2	Nps1*.BR_3	Mapman category
Solyc02g077040.4.1	phytophthora-inhibited protease 1 (Phy protease)	0	0.0013562	0	0.00057983	0	0	0	0.0021	4	0	2	0	0	0	protein.degradation.cysteine protease
Solyc06g062950.1.1	Subtilisin-like protease (Sub protease (AHRD V3.3 W9SXT6_9ROSA))	0	0.00059608	0.00029701	0.00094825	0	0	0	0.0092	4	2	4	0	0	0	signalling.calcium
Solyc07g055320.3.1	ATP-dependent zinc metalloprotease FTSH protein (FTSH protease (AHRD V3.3 A0A072UQU8_MEDTR))	0	0.00014463	0.00036971	0.00030918	0	0	0	0.012	1	2	2	0	0	0	protein.degradation.metalloprotease
Solyc08g079930.2.1	subtilisin-like protease (Sub protease)	0	0.00033319	0.00087332	0	0	0	0	< 0.00010	2	5	0	0	0	0	cell.vesicle transport
Hsps and related proteins list from proteins identified only in AC fruits at RR stage			NSAF							Spectral counts
Accession Number	DESCRIPTION	Ratio	AC.RR_1	AC.RR_2	AC.RR_3	Nps1*.RR_1	Nps1*.RR_2	Nps1*.RR_3	PValue	AC.RR_1	AC.RR_2	AC.RR_3	Nps1*.RR_1	Nps1*.RR_2	Nps1*.RR_3	Mapman category
Solyc01g099660.3.1	Heat shock protein 70 (Hsp 70 (AHRD V3.3 Q9M4E8_CUCSA))	0	0.00014618	0	0.00011913	0	0	0	0.0029	unknown	1	0	1	0	0	protein.folding
Solyc01g106260.3.1	Heat shock protein 70 (Hsp 70.3 (AHRD V3.3 B9HN74_POPTR))	0	0	0.00016687	0.00011913	0	0	0	0.0094	0	1	1	0	0	0	stress.abiotic.heat
Carotenoid related proteins list from proteins identified only in AC fruits at RR stage			NSAF							Spectral counts
Accession Number	DESCRIPTION	Ratio	AC.RR_1	AC.RR_2	AC.RR_3	Nps1*.RR_1	Nps1*.RR_2	Nps1*.RR_3	PValue	AC.RR_1	AC.RR_2	AC.RR_3	Nps1*.RR_1	Nps1*.RR_2	Nps1*.RR_3	Mapman category
Solyc01g067890.3.1	1-D-deoxyxylulose 5-phosphate synthase	0	0.00017038	0.000836	0.00031974	0	0	0	0.02	1	4	2	0	0	0	secondary metabolism.isoprenoids.non-mevalonate pathway.DXS
Solyc01g097810.3.1	zeta-carotene desaturase	0	0.00063459	0.00083032	0.00019848	0	0	0	0.02	3	4	1	0	0	0	secondary metabolism.isoprenoids.carotenoids.zeta-carotene desaturase
Solyc03g031860.3.1	Phytoene synthase 1	0	0.00026707	0.00041899	0.0007462	0	0	0	0.016	1	2	2	0	0	0	cell.cycle
Solyc10g081650.2.1	carotenoid isomerase	0	0.00060673	0.00099233	0.00037953	0	0	0	0.0076	2	5	2	0	0	0	secondary metabolism.isoprenoids.carotenoids.carotenoid isomerase
Solyc12g098710.2.1	15-cis-zeta-carotene isomerase (AHRD V3.3 A0A0A7DVN8_LYCBA)	0	0.00086791	0.00084406	0	0	0	0	0.042	2	1	0	0	0	0	transport.unspecified cations
TCA cycle proteins list from proteins identified only in AC fruits at RR stage			NSAF							Spectral counts
Accession Number	DESCRIPTION	Ratio	AC.RR_1	AC.RR_2	AC.RR_3	Nps1*.RR_1	Nps1*.RR_2	Nps1*.RR_3	PValue	AC.RR_1	AC.RR_2	AC.RR_3	Nps1*.RR_1	Nps1*.RR_2	Nps1*.RR_3	Mapman category
Solyc04g011350.3.1	2-oxoglutarate dehydrogenase E1 component family protein (2-OGDH (AHRD V3.3 B9HM58_POPTR))	0	0.00012194	0.00023933	0	0	0	0	0.012	1	2	0	0	0	0	TCA / organic transformation.TCA.2-oxoglutarate dehydrogenase
Solyc09g075450.3.1	Fumarate hydratase (FH (AHRD V3.3 G7IEJ2_MEDTR))	0	0.00079302	0.00090529	0.00032314	0	0	0	0.0029	unknown	4	4	2	0	0	TCA / organic transformation.TCA.fumarase
List of proteases from proteins identified only in AC fruits at RR stage			NSAF							Spectral counts
Accession Number	DESCRIPTION	Ratio	AC.RR_1	AC.RR_2	AC.RR_3	Nps1*.RR_1	Nps1*.RR_2	Nps1*.RR_3	PValue	AC.RR_1	AC.RR_2	AC.RR_3	Nps1*.RR_1	Nps1*.RR_2	Nps1*.RR_3	Mapman category
Solyc01g087850.2.1	serine protease SBT3 (Ser protease)	0	0.00014028	0.0010914	0.00043687	0	0	0	0.0018	1	7	3	0	0	0	protein.degradation.subtilases
Solyc01g096040.3.1	Eukaryotic aspartyl protease family protein (Asp protease (AHRD V3.3 AT1G01300.1))	0	0.00045751	0	0.00085221	0	0	0	0.016	2	0	4	0	0	0	protein.degradation.aspartate protease
Solyc02g092670.1.1	Subtilisin-like protease (Sub protease (AHRD V3.3 A9XG40_TOBAC))	0	0.0011547	0.0014569	0.00092868	0	0	0	< 0.00010	5	7	5	0	0	0	protein.degradation.ubiquitin.E3.RING
Solyc06g060130.3.1	Eukaryotic aspartyl protease family protein (Asp protease (AHRD V3.3 AT4G33490.2))	0	0.00048414	0.00070625	0.00025129	0	0	0	0.042	2	2	1	0	0	0	RNA.regulation of transcription.chromatin remodeling factors
Solyc07g055320.3.1	ATP-dependent zinc metalloprotease FTSH protein (FTSH protease (AHRD V3.3 A0A072UQU8_MEDTR))	0	0.0009612	0.0007546	0.00072151	0	0	0	0.0018	4	4	3	0	0	0	protein.degradation.metalloprotease
Solyc08g007700.1.1	Subtilisin-like protease (Sub protease (AHRD V3.3 Q9LWA3_SOLLC))	0	0	0.0006571	0.00015707	0	0	0	0.00066	0	3	1	0	0	0	cell.vesicle transport
Solyc08g079900.3.1	subtilisin-like protease (Sub protease)	0	0.00016628	0.00016318	0	0	0	0	< 0.00010	1	1	0	0	0	0	cell.vesicle transport
Solyc08g079930.2.1	subtilisin-like protease (Sub protease)	0	0	0.0018022	0.0006266	0	0	0	< 0.00010	0	7	4	0	0	0	protein.degradation.subtilases
